# CoDIAC: A comprehensive approach for interaction analysis reveals novel insights into SH2 domain function and regulation

**DOI:** 10.1101/2024.07.18.604100

**Authors:** Alekhya Kandoor, Gabrielle Martinez, Julianna M. Hitchcock, Savannah Angel, Logan Campbell, Saqib Rizvi, Kristen M. Naegle

## Abstract

Protein domains are conserved structural and functional units that serve as building blocks of proteins. Through evolutionary expansion, domain families are represented by multiple members in diverse configurations with other domains, evolving new specificities for their interacting partners. Here, we develop a structure-based interface analysis to comprehensively map domain interfaces from experimental and predicted structures, including interfaces with macromolecules and intraprotein interfaces. We hypothesized that comprehensive contact mapping of domains could yield new insights into domain selectivity, conservation of domain-domain interfaces across proteins, and identify conserved post-translational modifications (PTMs), relative to interaction interfaces, allowing for the inference of specific effects due to PTMs or mutations. We applied this approach to the human SH2 domain family, a modular unit central to phosphotyrosine-mediated signaling, identifying a novel approach to understanding binding selectivity and evidence of coordinated regulation of SH2 domain binding interfaces by tyrosine and serine/threonine phosphorylation and acetylation. These findings suggest multiple signaling systems can regulate protein activity and SH2 domain interactions in a coordinated manner. We provide the extensive features of the human SH2 domain family and this modular approach as an open source Python package for COmprehensive Domain Interface Analysis of Contacts (CoDIAC).
