## Supplemental Data 1 for "CoDIAC: A comprehensive approach for interaction analysis reveals novel insights into SH2 domain function and regulation"

### Sheet: S1A_evolClusters_0.8
	SubCluster ID	Cluster ID	Clustered Proteins		SubCluster ID	Cluster ID	Clustered Proteins
	1	1	SOCS, SOCS3		30	13	PTPN11(N), PTPN6(N)
	2	1	CISH, SOCS2		31	14	HSH2D, SH2D2A, SH2D7
	3	2	SOCS6, SOCS7		32	14	SH2D4A, SH2D4B
	4	2	SOCS4, SOCS5		33	15	PTK6, SRMS
	5	3	BCAR3, SH2D3A, SH2D3C		34	15	CSK, MATK
	6	3	CRKL, CRK		35	15	SYK(C), ZAP70(C)
	7	4	SH2B1, SH2B2		36	15	SH3BP2
	8	4	SH2B3		37	15	PLCG1(C), PLCG2(C)
	9	5	SHC1, SHC2, SHC3, SHC4		38	15	ABL1, ABL2
	10	5	FER, FES		39	15	SYK(N), ZAP70(N)
	11	6	BLNK, SH2D6		40	15	RASA1(N)
	12	6	CLNK, LCP2		41	16	BLK, FRK, HCK, LCK, LYN
	13	7	SHB, SHF		42	16	FGR, FYN, SRC, YES1
	14	7	SHE		43	16	SLA2, SLA
	15	7	SHD		44	17	BMX, BTK, TXK
	16	8	PIK3R1(N), PIK3R3(N)		45	17	ITK, TEC
	17	8	PIK3R2(N)		46	18	RIN2, RIN3
	18	9	VAV1, VAV2, VAV3		47	18	RIN1
	19	9	PIK3R1(C), PIK3R2(C), PIK3R3(C)		48	19	STAT1, STAT3, STAT4
	20	10	GRB10, GRB14		49	19	STAT2
	21	10	GRB7		50	20	STAT6
	22	11	SH2D1A, SH2D1B		51	21	TNS1, TNS2, TNS3
	23	11	INPP5D, INPPL1		52	21	TNS4
	24	12	GRAP2, GRAPL, GRAP, GRB2		53	22	CHN2, CHN1
	25	12	NCK1, NCK2		54	23	JAK1, TYK2
	26	12	SH2D5		55	23	JAK2, JAK3
	27	13	DAPP1, RASA1(C)		56	24	STAT5B, STAT5A
	28	13	PLCG1(N), PLCG2(N)		57	25	STAP2, STAP1
	29	13	PTPN11(C), PTPN6(C)		58	26	SUPT6H

### Sheet: S1B_nonTandClasses
Cluster	Evolution	Sequence	Structure	Features	Clusters for inference (non-tandem)	Sub ID	Cluster ID
CISH, SOCS2	1	1			CISH, SOCS2,SOCS1, SOCS3	1	1
SOCS1, SOCS3	1	1
SOCS4, SOCS5	1	1	1		SOCS4, SOCS5	2	2
SOCS6, SOCS7	1	1	1		SOCS6, SOCS7	3	2
CRK, CRKL	1	1	1		CRK, CRKL	4	3
BCAR3, SH2D3A, SH2D3C	1	1	1		BCAR3, SH2D3A, SH2D3C	5	3
SH2B1, SH2B2, SH2B3	1	1			SH2B1, SH2B2, SH2B3	6	4
FER, FES	1	1	1		FER, FES	7	5
SHC1, SHC2, SHC3, SHC4	1	1	1		SHC1, SHC2, SHC3, SHC4	8	5
SH2D6, BLNK	1	1	1		SH2D6, BLNK	9	6
CLNK, LCP2	1	1	1		CLNK, LCP2	10	6
PIK3R1 (N), PIK3R2 (N), PIK3R3 (N)	1	1	1	0			26
PIK3R1 (C), PIK3R2 (C), PIK3R3 (C)	1	1	1	0
VAV1, VAV2, VAV3	1	1	1	1	VAV1, VAV2, VAV3	11	7
GRB7, GRB10, GRB14	1	1	1		GRB7, GRB10, GRB14	12	8
INPP5D, INPPL1	1	1	1		INPP5D, INPPL1	13	9
SH2D1A, SH2D1B	1	1	1		SH2D1A, SH2D1B	14	9
NCK1, NCK2	1	1	1		NCK1, NCK2	15	10
GRAPL, GRAP2, GRAP, GRB2	1	1	1	1	GRAPL, GRAP2, GRAP, GRB2	16	10
SH2D5	1	1	1		SH2D5	17	10
PLCG1(N), PLCG2(N)	1	1	1
PTPN11(C), PTPN6(C)	1	1	1	0
DAPP1, RASA1(C)	1	1	1		DAPP1	18	11
PTPN11(N), PTPN6(N)	1	1	1	0
HSH2D, SH2D2A, SH2D7	1	1	1		HSH2D, SH2D2A, SH2D7	19	12
SH2D4A, SH2D4B	1	1	1		SH2D4A, SH2D4B	20	12
SH3BP2	1	1	1		SH3BP2	21	13
PLCG1(C), PLCG2(C)	1	1	1
ABL1, ABL2	1	1	1		ABL1, ABL2	22	13
PTK6, SRMS	1	1			PTK6, SRMS	23	13
CSK, MATK	1	1	1		CSK, MATK	24	13
SYK(N), ZAP70(N)	1	1	1	0
SYK(C), ZAP70(C)	1	1	1	0
RASA1(N)	1	1	1		RASA1(N)	25	13
ITK, TEC	1	1			ITK, TEC	26	14
BMX, BTK, TXK	1	1			BMX, BTK, TXK	27	14
RIN1, RIN2, RIN3	1	1	1		RIN1, RIN2, RIN3	28	15
STAT1, STAT3, STAT4	1	1	1		STAT1, STAT3, STAT4	29	16
STAT2	1	-	-		STAT2	30	16
STAT6	1	-	-		STAT6	31	17
TNS4	1	1			TNS1, TNS2, TNS3, TNS4	32	18
TNS1, TNS2, TNS3	1	1
CHN1, CHN2	1	-	-		CHN1, CHN2	33	19
JAK1, TYK2	1	1			JAK1, JAK2, JAK3, TYK2	34	20
JAK2, JAK3	1	1
STAT5A, STAT5B	1	-	-		STAT5A, STAT5B	35	21
STAP1, STAP2	1	-	-		STAP1, STAP2	36	22
SUPT6H	1	-	-		SUPT6H	37	23
SLA, SLA2	1	1	1		SLA, SLA2	38	24
BLK, HCK, LCK, LYN, FRK	1	1	1	1	BLK, HCK, LCK, LYN, FRK	39	24
FGR, FYN, SRC, YES1	1	1	1	1	FGR, FYN, SRC, YES1	40	24
SHB, SHF	1	1	1		SHB, SHF	41	25
SHD, SHE	1	1	1		SHD, SHE	42	25

### Sheet: S1C_tandemGroupings
Interprotein interface				Interdomain interface
Cluster	Cluster ID	Sub-cluster ID		Cluster	Cluster ID	Sub-cluster ID
PTPN11(N), PTPN11(C)	26	43		PTPN11(N), PTPN6(N)	26	43
PTPN6(N), PTPN6(C)	27	44		PTPN11(C), PTPN6(C)	27	44
PLCG1(N), PLCG1(C)	28	45		PLCG1(N), PLCG2(N)	28	45
PLCG2(N), PLCG2(C)	29	46		PLCG1(C), PLCG2(C)	29	46
PIK3R1(N), PIK3R1(C)	30	47		PIK3R1(N), PIK3R2(N)	30	47
PIK3R2(N), PIK3R2(C)	31	48		PIK3R1(C), PIK3R2(C)	31	48
PIK3R3(N), PIK3R3(C)	32	49		PIK3R3(N)	32	49
SYK(N), SYK(C)	33	50		PIK3R3(C)	33	50
ZAP70(N), ZAP70(C)	34	51		SYK(N), ZAP70(N)	34	51
RASA1(N), RASA1(C)	35	52		SYK(C), ZAP70(C)	35	52
				RASA1(N)	36	53

### Sheet: S1D_evol_0.5
Cluster ID	Clustered proteins
1	CISH, SOCS2
2	SOCS1, SOCS3
3	SOCS4, SOCS5
4	SOCS7, SOCS6
5	CRK, CRKL
6	SH2D3C, BCAR3, SH2D3A
7	SH2B1, SH2B3, SH2B2
8	FER, FES
9	SHC1, SHC3, SHC4, SHC2
10	CLNK, LCP2
11	BLNK, SH2D6
12	SHD, SHF, SHB, SHE
13	PIK3R1(N), PIK3R3(N), PIK3R2(N)
14	PIK3R1(C), PIK3R3(C), PIK3R2(C)
15	VAV3, VAV1, VAV2
16	GRB10, GRB14, GRB7
17	SH2D1B, SH2D1A, INPP5D, INPPL1
18	NCK1, NCK2
19	GRB2, GRAPL, GRAP, GRAP2
20	SH2D5
21	PLCG2(N), PLCG1(N)
22	PTPN6(C), PTPN11(C)
23	RASA1(C), DAPP1, PTPN6(N), PTPN11(N)
24	HSH2D, SH2D2A, SH2D7, SH2D4A, SH2D4B
25	PLCG2(C), PLCG1(C)
26	MATK, CSK, ZAP70(C), SYK(C', SRMS, RASA1(N), ABL2, ABL1, PTK6, ZAP70(N), SYK(N)
27	SH3BP2
28	SLA2, SLA, LCK, BLK, LYN, HCK, SRC, YES1, FYN, FGR, FRK
29	ITK, BTK, TXK, TEC, BMX
30	RIN1, RIN3, RIN2
31	STAT3, STAT4, STAT1, STAT2
32	STAT6
33	TNS2, TNS1, TNS3, TNS4
34	CHN2, CHN1
35	JAK3, JAK2, TYK2
36	JAK1
37	STAT5B, STAT5A
38	STAP2
39	STAP1
40	SUPT6H
