## Supplemental Data 2 for "CoDIAC: A comprehensive approach for interaction analysis reveals novel insights into SH2 domain function and regulation"

### Sheet: A. PAE estimation
	Gene	Domain	% structure
			(SH2-Domain) with PAE <10
	STAT5B	STAT_TF_alpha	29.8
		STAT_TF_DNA-bd	56.7
		STAT_linker	80.3
	SLA2	SH3_domain	82.6
	PLCG1	PH _1– SH2_C	35.9
		EF_hand_dom – SH2_C	68.1
		PLipase_C_PInositol-sp_X_dom – SH2_C	32.6
		SH2_N – SH2_C	33.7
		SH2_C-SH3	0.3
		SH2_C – PH_2	18
		SH2_C - PLipase_C_Pinositol-sp_Y	38.4
		SH2_C - C2_dom	66.8
		PH_1 – SH2_N	0.8
		EF_hand_dom – SH2_N	14.1
		PLipase_C_PInositol-sp_X_dom – SH2_N	0
		SH2_N – SH3	0
		SH2_N – PH_2	0
		SH2_N - PLipase_C_Pinositol-sp_Y	0.2
		SH2_N – C2_dom	3.6
	SRC	SH3	88.3
		Prot_kinase_dom	73.9
	PTPN11	SH2_N – SH2_C	22.3
		SH2_N – PTP	89.1
		SH2_C – PTP	32.1
	SOCS4	SOCS4/SOCS5_dom	0
		SOCS_box	97.1
	SOCS2	SOCS_box	86.2
	CHN1	PE/DAG-bd	97.9
		RhoGAP_dom	0.8
	STAT6	STAT_TF_prot_interaction	15.2
		STAT_TF_alpha	80.9
		STAT_TF_DNA-bd	69
		STAT_linker	94.2
		STAT6_C	0.2
	STAT1	STAT_TF_prot_interaction	4.8
		STAT_TF_alpha	27.3
		STAT_TF_DNA-bd	50.2
		STAT_linker	80.7
		STAT1_TAZ2-bd_C	0.02
	STAT2	STAT_TF_prot_interaction	0.4
		STAT_TF_alpha	35.9
		STAT_TF_DNA-bd	64
		STAT_linker	88.3
		STAT6_C	0
	ZAP70	SH2_N – SH2_C	17.7
		SH2_N – Prot_kinase_dom	5.9
		SH2_C – Prot_kinase_dom	35.7
	SYK	SH2_N – SH2_C	60.1
		SH2_N – Prot_kinase_dom	75.8
		SH2_C – Prot_kinase_dom	37.9
	FES	FCH_DOM	0
		Prot_kinase_dom	83.5
	STAT5A	STAT_TF_prot_interaction	0
		STAT_TF_alpha	35.2
		STAT_TF_DNA-bd	63.5
		STAT_linker	84.4
	STAT3	STAT_TF_prot_interaction	0
		STAT_TF_alpha	36.3
		STAT_TF_DNA-bd	59.7
		STAT_linker	89.2
	CHN2	PE/DAG-bd	95.1
		RhoGAP_dom	1.1
	PTPN6	SH2_N – SH2_C	56.4
		SH2_N – PTP	49.4
		SH2_C – PTP	71.2
	GRB2	SH3_1	18.9
		SH3_2	1.7
	ABL1	SH3	87.7
		PROT_KINASE_DOM	83.5
		F-actin	0
	LCK	SH3	78.9
		PROT_KINASE_DOM	62
	CRKL	SH3_1	0
		SH3_2	0

### Sheet: B. RMSD analysis
										Alphafold : full protein architecture
		Eliminated PDB due to structural deviation								Alphafold_dom : specific domain interface from alphafold structure used for comparison
										Alphafold_dom : Within Good PAE estimates (>50% of domain-domain interface with PAE <10A)
										Alphafold_dom : Not within good PAE range
	Socs2					FES				SYK				ZAP70				PTPN11									STAT5B					SLA2
	All structures are full protein domain architectures					Partial domain architecture structures available				4FL2 is the only full domain arch structure and rest are tandem SH2 domain structures				Tandem SH2 domain of structures present				full domain architecture structures			N_SH2|C_SH2 structures			C_SH2|PTP			Partial domain architecture structures available					Full domain architecture structure
	PDB1	PDB2	RMSD			PDB1	PDB2	RMSD		PDB1	PDB2	RMSD		PDB1	PDB2	RMSD		PDB1	PDB2	RMSD	PDB1	PDB2	RMSD	PDB1	PDB2	RMSD	PDB1	PDB2	RMSD			4MZ4	Alphafold	0.48
	7ZLR	7ZLP	0.129526			3CBL	6JMF	0.763857		4FL2	AlphaFold	0.697		1m61	2oq1	6.99		6BMV	6BMW	0.277776	5X7B	5X94	6.33874	6CMQ	5ehp	0.672	AlphaFold_dom	6mbw	1.219
	7ZLR	4JGH	1.29817			3CBL	3BKB	0.772057		7q5t	7sa7	0.859		1m61	4xz0	7.558		6BMV	6BMX	0.219046	5X94	5ehp	9.86									GRB2
	7ZLR	7ZLN	0.316315			3CBL	3CD3	0.173959		7q5t	1a81	0.881		2oq1	4xz0	2.137		6BMV	6BMY	0.294176	5X7B	5ehp	9.185									1GRI	AlphaFold	17.897
	7ZLR	7ZLM	0.436832			3CBL	4E93	1.1294		7q5t	7q63	1.181		AlphaFold_dom	1m61	1.222		6BMV	6MD7	0.322412												PAE estimation between domains for AlphaFold structure is very bad
	7ZLR	7ZLS	0.446584			6JMF	3BKB	0.194607		7q5t	7q5w	0.382		AlphaFold_dom	4xz0	6.879		6BMV	6MD9	0.282194							STAT3					We will consider this full architecture structure
	7ZLR	5BO4	0.439454			6JMF	3CD3	0.799538		7q5t	7q5u	0.251		AlphaFold_dom	2oq1	6.316		6BMV	6MDA	0.363634							Partial domain architecture structures available
	7ZLR	7ZLO	0.144016			6JMF	4E93	1.20149		7sa7	1a81	0.765						6BMV	6MDB	0.3346							PDB1	PDB2	RMSD			ABL1
	7ZLP	4JGH	1.35601			3BKB	3CD3	0.781658		7sa7	7q63	1.22		1m61 is closest to the bad conformation				6BMV	6MDC	0.383684							6njs	6nuq	0.082			2ABL	AlphaFold_dom	9.177
	7ZLP	7ZLN	0.331667			3BKB	4E93	1.20161		7sa7	7q5w	0.653		unlike 2oq1 and 4xz0 which have lower rmsd between each other and deviates from greatly from the bad configuration.				6BMV	6MDD	0.227098							6njs	6tlc	1.395			2ABL is partial domain structure
	7ZLP	7ZLM	0.389632			3CD3	4E93	1.10908		7sa7	7q5u	0.859						6BMV	6WU8	0.41949							6nuq	6tlc	1.412			PAE estimate for alphafold is good so we can consider Alphafold structure for comparison.
	7ZLP	7ZLS	0.414184			3CBL	Alphafold_dom	0.554552		1a81	7q63	1.241						6BMV	7JVM	0.35168							Alphafold_dom	6njs	0.753			8SSN	AlphaFold_dom	1.372
	7ZLP	5BO4	0.445637			6JMF	Alphafold_dom	0.343171		1a81	7q5w	0.656						6BMV	7JVN	0.286423							Alphafold_dom	6nuq	0.768			Though 8ssn is partial domai strcuture, the PAE for available domain inetrfaces is good and can be considered.
	7ZLP	7ZLO	0.162184			3BKB	Alphafold_dom	0.293065		1a81	7q5u	0.81						6BMV	7R75	0.695271							Alphafold_dom	6tlc	1.262
	4JGH	7ZLN	1.30553			3CD3	Alphafold_dom	0.525075		7q63	7q5w	0.656						6BMV	7R7D	0.421259
	4JGH	7ZLM	1.55165			4E93	Alphafold_dom	1.13647		7q63	7q5u	1.156						6BMV	7R7I	0.497145												CHN1
	4JGH	7ZLS	1.53774							7q5w	7q5u	0.503						6BMV	7R7L	0.50664							STAT6					AlphaFold	3cxl	0.377
	4JGH	5BO4	1.16971							7q5t	4fl2_tandem	6.201						6BMV	7RCT	0.417717							Partial domain architecture structures available					3cxl is full domain architecture
	4JGH	7ZLO	1.31312							7sa7	4fl2_tandem	12.027						6BMV	7VXG	0.377036							PDB1	PDB2	RMSD
	7ZLN	7ZLM	0.506517			SRC				1a81	4fl2_tandem	7.805						6BMV	7XHQ	0.405831							5D39	4Y5U	1.03173			CHN2
	7ZLN	7ZLS	0.534518			All structures are full protein domain architectures				7q63	4fl2_tandem	6.728						6BMV	8B5Y	0.636326							5D39	4Y5W	0.662898			AlphaFold	1xa6	12.027
	7ZLN	5BO4	0.476829			PDB1	PDB2	RMSD		7q5w	4fl2_tandem	6.417						6BMV	8CBH	0.349639							4Y5U	4Y5W	1.09376			Alphafold_dom	1xa6_dom	0.98
	7ZLN	7ZLO	0.32351			1FMK	1Y57	20.9213		7q5u	4fl2_tandem	6.735						6BMV	8T6D	0.426801							5D39	AlphaFold_dom	0.539293			PAE for SH2|PE/DAG-bd is good and rmsd for the partial architecture is 0.98.
	7ZLM	7ZLS	0.113644			1FMK	2H8H	0.866863										6BMV	8T7Q	0.337992							4Y5U	AlphaFold_dom	0.888719			So consideringt his structure for this interface contact extraction
	7ZLM	5BO4	0.57882			1FMK	2SRC	0.803982										6BMV	8T8Q	0.356076							4Y5W	AlphaFold_dom	0.471735
	7ZLM	7ZLO	0.435044			1Y57	2H8H	20.7166										6BMV	8U7X	0.304191												PTPN6
	7ZLS	5BO4	0.547579			1Y57	2SRC	20.7645										6BMV	8GWW	0.440657												2B3O	AlphaFold	21.835
	7ZLS	7ZLO	0.450067			2H8H	2SRC	0.313148										6BMV	8U7W	0.366095							STAT1					The pae estimation for alphafold is not within good range.
	5BO4	7ZLO	0.464472			1FMK	AlphaFold	0.806288										6BMV	8T6G	0.438839							Partial domain architecture structures available					So considering this full domain architecture
	7ZLR	AlphaFold	0.480988			1Y57	AlphaFold	20.9771										6BMW	6BMX	0.242377							PDB1	PDB2	RMSD
	7ZLP	AlphaFold	0.53326			2H8H	AlphaFold	0.593148										6BMW	6BMY	0.132277							1YVL	1BF5	1.28
	4JGH	AlphaFold	1.36066			2SRC	AlphaFold	0.545389										6BMW	6MD7	0.181684							1YVL	Alphafold_dom	0.768			CRKL
	7ZLN	AlphaFold	0.561418															6BMW	6MD9	0.237885							1BF5	Alphafold_dom	1.078			All structures are full protein domain architectures
	7ZLM	AlphaFold	0.612243															6BMW	6MDA	0.238869												PDB1	PDB2	RMSD
	7ZLS	AlphaFold	0.613102															6BMW	6MDB	0.186393												2LQN	2LQW	9.46781
	5BO4	AlphaFold	0.50841															6BMW	6MDC	0.229032												2LQN	AlphaFold	15.612
	7ZLO	AlphaFold	0.500928															6BMW	6MDD	0.260625							STAT2					2LQW	AlphaFold	16.9575
						LCK												6BMW	6WU8	0.350195							6UX2 is partial and 6wcz is full domain architecture structure					Only comparing SH2|SH3 region of the structures
						Partial domain architecture structures available												6BMW	7JVM	0.203055							PDB1	PDB2	RMSD			2LQN	2LQW	1.21
	SOCS4					PDB1	PDB2	RMSD										6BMW	7JVN	0.189011							6ux2_partial	6wcz	1.757			2LQN	Alphafold_dom	0.87
	Partial domain architecture structures available					1LCK	4D8K	3.60426										6BMW	7R75	0.677944							full_6wcz	AlphaFold	2.022			2LQW	Alphafold_dom	0.85
						1LCK	1X27	0.6469										6BMW	7R7D	0.384306							AlphaFold_dom	6xu2	0.486			Alphafold comparisons though they show low RMSD, we consider these because the RMSD between PDB structures is low.
	2izv	AlphaFold_dom	0.308			4D8K	1X27	3.31973										6BMW	7R7I	0.409902
						1LCK	Alphafold_dom	11.6179										6BMW	7R7L	0.380152
						4D8K	Alphafold_dom	4.89274										6BMW	7RCT	0.317707							STAT5A					PLCG1
						1X27	Alphafold_dom	11.02										6BMW	7VXG	0.326538							Partial domain architecture structures available					Tandem SH2 domain of structures present
																		6BMW	7XHQ	0.305282							PDB1	PDB2	RMSD			PDB1	PDB2	RMSD
																		6BMW	8B5Y	0.665385							7TVB	7UBT	0.321669			7nxe	4fbn	0.332
																		6BMW	8CBH	0.278088							7TVB	7TVA	0.312973			7NXE	AlphaFold_dom	1.06696
																		6BMW	8T6D	0.343237							7TVB	7UC7	0.369487			4FBN	AlphaFold_dom	0.958863
																		6BMW	8T7Q	0.307074							7TVB	7UC6	0.360226			the two structures have low rmsd and also looks like good alignment with alphafold which is supposed to be bad predicted interface.
																		6BMW	8T8Q	0.322976							7UBT	7TVA	0.352087			so we eliminate all two tandem structures.
																		6BMW	8U7X	0.273304							7UBT	7UC7	0.401995
																		6BMW	8GWW	0.3432							7UBT	7UC6	0.332855
																		6BMW	8U7W	0.390508							7TVA	7UC7	0.468622
																		6BMW	8T6G	0.300318							7TVA	7UC6	0.427666
																		6BMX	6BMY	0.236778							7UC7	7UC6	0.337354
																		6BMX	6MD7	0.262118							7TVB	AlphaFold_dom	0.720791
																		6BMX	6MD9	0.239927							7UBT	AlphaFold_dom	0.837693
																		6BMX	6MDA	0.286611							7TVA	AlphaFold_dom	0.701016
																		6BMX	6MDB	0.287252							7UC7	AlphaFold_dom	0.803474
																		6BMX	6MDC	0.337684							7UC6	AlphaFold_dom	0.803745
																		6BMX	6MDD	0.214458
																		6BMX	6WU8	0.411488
																		6BMX	7JVM	0.302394
																		6BMX	7JVN	0.267708
																		6BMX	7R75	0.703217
																		6BMX	7R7D	0.444426
																		6BMX	7R7I	0.483985
																		6BMX	7R7L	0.481221
																		6BMX	7RCT	0.417803
																		6BMX	7VXG	0.393103
																		6BMX	7XHQ	0.413837
																		6BMX	8B5Y	0.663115
																		6BMX	8CBH	0.37191
																		6BMX	8T6D	0.384189
																		6BMX	8T7Q	0.311624
																		6BMX	8T8Q	0.3313
																		6BMX	8U7X	0.32746
																		6BMX	8GWW	0.42672
																		6BMX	8U7W	0.404661
																		6BMX	8T6G	0.383784
																		6BMY	6MD7	0.166311
																		6BMY	6MD9	0.24327
																		6BMY	6MDA	0.236036
																		6BMY	6MDB	0.209769
																		6BMY	6MDC	0.249547
																		6BMY	6MDD	0.251629
																		6BMY	6WU8	0.354495
																		6BMY	7JVM	0.203232
																		6BMY	7JVN	0.173507
																		6BMY	7R75	0.67091
																		6BMY	7R7D	0.410856
																		6BMY	7R7I	0.432405
																		6BMY	7R7L	0.393508
																		6BMY	7RCT	0.313322
																		6BMY	7VXG	0.335971
																		6BMY	7XHQ	0.30804
																		6BMY	8B5Y	0.67718
																		6BMY	8CBH	0.302223
																		6BMY	8T6D	0.340408
																		6BMY	8T7Q	0.289286
																		6BMY	8T8Q	0.314337
																		6BMY	8U7X	0.258889
																		6BMY	8GWW	0.358843
																		6BMY	8U7W	0.391788
																		6BMY	8T6G	0.288028
																		6MD7	6MD9	0.252548
																		6MD7	6MDA	0.221945
																		6MD7	6MDB	0.214115
																		6MD7	6MDC	0.207745
																		6MD7	6MDD	0.259377
																		6MD7	6WU8	0.383766
																		6MD7	7JVM	0.185307
																		6MD7	7JVN	0.1576
																		6MD7	7R75	0.712642
																		6MD7	7R7D	0.432107
																		6MD7	7R7I	0.44835
																		6MD7	7R7L	0.388839
																		6MD7	7RCT	0.292528
																		6MD7	7VXG	0.346319
																		6MD7	7XHQ	0.290348
																		6MD7	8B5Y	0.715532
																		6MD7	8CBH	0.321672
																		6MD7	8T6D	0.319653
																		6MD7	8T7Q	0.327825
																		6MD7	8T8Q	0.321699
																		6MD7	8U7X	0.286672
																		6MD7	8GWW	0.382646
																		6MD7	8U7W	0.435848
																		6MD7	8T6G	0.2823
																		6MD9	6MDA	0.251251
																		6MD9	6MDB	0.238991
																		6MD9	6MDC	0.32917
																		6MD9	6MDD	0.217784
																		6MD9	6WU8	0.374523
																		6MD9	7JVM	0.269461
																		6MD9	7JVN	0.273666
																		6MD9	7R75	0.69632
																		6MD9	7R7D	0.407448
																		6MD9	7R7I	0.438561
																		6MD9	7R7L	0.488529
																		6MD9	7RCT	0.418123
																		6MD9	7VXG	0.36605
																		6MD9	7XHQ	0.360707
																		6MD9	8B5Y	0.608768
																		6MD9	8CBH	0.335844
																		6MD9	8T6D	0.367077
																		6MD9	8T7Q	0.261702
																		6MD9	8T8Q	0.286471
																		6MD9	8U7X	0.290492
																		6MD9	8GWW	0.404128
																		6MD9	8U7W	0.342488
																		6MD9	8T6G	0.373297
																		6MDA	6MDB	0.24714
																		6MDA	6MDC	0.278918
																		6MDA	6MDD	0.279722
																		6MDA	6WU8	0.376843
																		6MDA	7JVM	0.25567
																		6MDA	7JVN	0.250481
																		6MDA	7R75	0.668354
																		6MDA	7R7D	0.423439
																		6MDA	7R7I	0.442166
																		6MDA	7R7L	0.487238
																		6MDA	7RCT	0.407153
																		6MDA	7VXG	0.378661
																		6MDA	7XHQ	0.316385
																		6MDA	8B5Y	0.71675
																		6MDA	8CBH	0.375676
																		6MDA	8T6D	0.393988
																		6MDA	8T7Q	0.298352
																		6MDA	8T8Q	0.310593
																		6MDA	8U7X	0.315036
																		6MDA	8GWW	0.390641
																		6MDA	8U7W	0.381796
																		6MDA	8T6G	0.366791
																		6MDB	6MDC	0.248449
																		6MDB	6MDD	0.28759
																		6MDB	6WU8	0.345554
																		6MDB	7JVM	0.222962
																		6MDB	7JVN	0.247328
																		6MDB	7R75	0.688272
																		6MDB	7R7D	0.38741
																		6MDB	7R7I	0.419171
																		6MDB	7R7L	0.425345
																		6MDB	7RCT	0.364308
																		6MDB	7VXG	0.3581
																		6MDB	7XHQ	0.306577
																		6MDB	8B5Y	0.697511
																		6MDB	8CBH	0.320554
																		6MDB	8T6D	0.373003
																		6MDB	8T7Q	0.306633
																		6MDB	8T8Q	0.326965
																		6MDB	8U7X	0.314959
																		6MDB	8GWW	0.363563
																		6MDB	8U7W	0.401802
																		6MDB	8T6G	0.354581
																		6MDC	6MDD	0.342463
																		6MDC	6WU8	0.438399
																		6MDC	7JVM	0.234696
																		6MDC	7JVN	0.239401
																		6MDC	7R75	0.750098
																		6MDC	7R7D	0.454072
																		6MDC	7R7I	0.488715
																		6MDC	7R7L	0.403941
																		6MDC	7RCT	0.328998
																		6MDC	7VXG	0.418114
																		6MDC	7XHQ	0.335478
																		6MDC	8B5Y	0.747712
																		6MDC	8CBH	0.36715
																		6MDC	8T6D	0.328177
																		6MDC	8T7Q	0.413747
																		6MDC	8T8Q	0.40883
																		6MDC	8U7X	0.375012
																		6MDC	8GWW	0.378863
																		6MDC	8U7W	0.530358
																		6MDC	8T6G	0.292135
																		6MDD	6WU8	0.386318
																		6MDD	7JVM	0.302973
																		6MDD	7JVN	0.271939
																		6MDD	7R75	0.692993
																		6MDD	7R7D	0.440668
																		6MDD	7R7I	0.480253
																		6MDD	7R7L	0.480336
																		6MDD	7RCT	0.450581
																		6MDD	7VXG	0.406826
																		6MDD	7XHQ	0.426019
																		6MDD	8B5Y	0.669834
																		6MDD	8CBH	0.368152
																		6MDD	8T6D	0.373516
																		6MDD	8T7Q	0.287632
																		6MDD	8T8Q	0.297697
																		6MDD	8U7X	0.326463
																		6MDD	8GWW	0.41493
																		6MDD	8U7W	0.360699
																		6MDD	8T6G	0.368414
																		6WU8	7JVM	0.385782
																		6WU8	7JVN	0.385346
																		6WU8	7R75	0.581273
																		6WU8	7R7D	0.333384
																		6WU8	7R7I	0.296332
																		6WU8	7R7L	0.412575
																		6WU8	7RCT	0.453285
																		6WU8	7VXG	0.395621
																		6WU8	7XHQ	0.415619
																		6WU8	8B5Y	0.703523
																		6WU8	8CBH	0.384525
																		6WU8	8T6D	0.458678
																		6WU8	8T7Q	0.36514
																		6WU8	8T8Q	0.361652
																		6WU8	8U7X	0.361975
																		6WU8	8GWW	0.434107
																		6WU8	8U7W	0.41053
																		6WU8	8T6G	0.435208
																		7JVM	7JVN	0.182079
																		7JVM	7R75	0.681601
																		7JVM	7R7D	0.435704
																		7JVM	7R7I	0.430903
																		7JVM	7R7L	0.412472
																		7JVM	7RCT	0.283467
																		7JVM	7VXG	0.339091
																		7JVM	7XHQ	0.27703
																		7JVM	8B5Y	0.719469
																		7JVM	8CBH	0.318621
																		7JVM	8T6D	0.355435
																		7JVM	8T7Q	0.322001
																		7JVM	8T8Q	0.317791
																		7JVM	8U7X	0.272823
																		7JVM	8GWW	0.395874
																		7JVM	8U7W	0.420868
																		7JVM	8T6G	0.328437
																		7JVN	7R75	0.687358
																		7JVN	7R7D	0.431363
																		7JVN	7R7I	0.43976
																		7JVN	7R7L	0.379002
																		7JVN	7RCT	0.245252
																		7JVN	7VXG	0.321289
																		7JVN	7XHQ	0.272295
																		7JVN	8B5Y	0.675629
																		7JVN	8CBH	0.289171
																		7JVN	8T6D	0.326562
																		7JVN	8T7Q	0.335148
																		7JVN	8T8Q	0.341417
																		7JVN	8U7X	0.245105
																		7JVN	8GWW	0.384797
																		7JVN	8U7W	0.394333
																		7JVN	8T6G	0.29392
																		7R75	7R7D	0.578021
																		7R75	7R7I	0.555764
																		7R75	7R7L	0.736153
																		7R75	7RCT	0.756403
																		7R75	7VXG	0.705669
																		7R75	7XHQ	0.627799
																		7R75	8B5Y	1.1291
																		7R75	8CBH	0.737623
																		7R75	8T6D	0.826227
																		7R75	8T7Q	0.621441
																		7R75	8T8Q	0.611744
																		7R75	8U7X	0.693585
																		7R75	8GWW	0.728276
																		7R75	8U7W	0.711372
																		7R75	8T6G	0.753994
																		7R7D	7R7I	0.382663
																		7R7D	7R7L	0.515385
																		7R7D	7RCT	0.471109
																		7R7D	7VXG	0.413933
																		7R7D	7XHQ	0.39405
																		7R7D	8B5Y	0.772394
																		7R7D	8CBH	0.413697
																		7R7D	8T6D	0.492334
																		7R7D	8T7Q	0.383351
																		7R7D	8T8Q	0.40205
																		7R7D	8U7X	0.401655
																		7R7D	8GWW	0.411968
																		7R7D	8U7W	0.445109
																		7R7D	8T6G	0.482066
																		7R7I	7R7L	0.424508
																		7R7I	7RCT	0.478376
																		7R7I	7VXG	0.446193
																		7R7I	7XHQ	0.434765
																		7R7I	8B5Y	0.863219
																		7R7I	8CBH	0.422274
																		7R7I	8T6D	0.535846
																		7R7I	8T7Q	0.437322
																		7R7I	8T8Q	0.448808
																		7R7I	8U7X	0.449179
																		7R7I	8GWW	0.471235
																		7R7I	8U7W	0.498661
																		7R7I	8T6G	0.523405
																		7R7L	7RCT	0.407676
																		7R7L	7VXG	0.482615
																		7R7L	7XHQ	0.439451
																		7R7L	8B5Y	0.827879
																		7R7L	8CBH	0.415446
																		7R7L	8T6D	0.411747
																		7R7L	8T7Q	0.531172
																		7R7L	8T8Q	0.523418
																		7R7L	8U7X	0.456831
																		7R7L	8GWW	0.450753
																		7R7L	8U7W	0.608945
																		7R7L	8T6G	0.39225
																		7RCT	7VXG	0.323694
																		7RCT	7XHQ	0.25784
																		7RCT	8B5Y	0.786442
																		7RCT	8CBH	0.300254
																		7RCT	8T6D	0.394337
																		7RCT	8T7Q	0.45511
																		7RCT	8T8Q	0.479244
																		7RCT	8U7X	0.276888
																		7RCT	8GWW	0.373139
																		7RCT	8U7W	0.402233
																		7RCT	8T6G	0.366634
																		7VXG	7XHQ	0.326796
																		7VXG	8B5Y	0.674014
																		7VXG	8CBH	0.327433
																		7VXG	8T6D	0.462277
																		7VXG	8T7Q	0.369172
																		7VXG	8T8Q	0.414305
																		7VXG	8U7X	0.248799
																		7VXG	8GWW	0.374604
																		7VXG	8U7W	0.332703
																		7VXG	8T6G	0.462839
																		7XHQ	8B5Y	0.688081
																		7XHQ	8CBH	0.330315
																		7XHQ	8T6D	0.450499
																		7XHQ	8T7Q	0.374063
																		7XHQ	8T8Q	0.403484
																		7XHQ	8U7X	0.298074
																		7XHQ	8GWW	0.336304
																		7XHQ	8U7W	0.426337
																		7XHQ	8T6G	0.406949
																		8B5Y	8CBH	0.597391
																		8B5Y	8T6D	0.714315
																		8B5Y	8T7Q	0.667939
																		8B5Y	8T8Q	0.645341
																		8B5Y	8U7X	0.616826
																		8B5Y	8GWW	0.695007
																		8B5Y	8U7W	0.543584
																		8B5Y	8T6G	0.762586
																		8CBH	8T6D	0.406009
																		8CBH	8T7Q	0.374644
																		8CBH	8T8Q	0.412237
																		8CBH	8U7X	0.277865
																		8CBH	8GWW	0.370839
																		8CBH	8U7W	0.377992
																		8CBH	8T6G	0.405355
																		8T6D	8T7Q	0.441016
																		8T6D	8T8Q	0.435328
																		8T6D	8U7X	0.404796
																		8T6D	8GWW	0.436005
																		8T6D	8U7W	0.529495
																		8T6D	8T6G	0.290856
																		8T7Q	8T8Q	0.17587
																		8T7Q	8U7X	0.320043
																		8T7Q	8GWW	0.422853
																		8T7Q	8U7W	0.332244
																		8T7Q	8T6G	0.401765
																		8T8Q	8U7X	0.356902
																		8T8Q	8GWW	0.435053
																		8T8Q	8U7W	0.321158
																		8T8Q	8T6G	0.388924
																		8U7X	8GWW	0.366917
																		8U7X	8U7W	0.211413
																		8U7X	8T6G	0.394366
																		8GWW	8U7W	0.429099
																		8GWW	8T6G	0.425286
																		8U7W	8T6G	0.559969
