## Supplemental Data 3 for "CoDIAC: A comprehensive approach for interaction analysis reveals novel insights into SH2 domain function and regulation"

### Sheet: Phosphorylation(ST)
header	Uniprot_ID		SH2 number	protein_residue	feature_position	alignment_postion	number_mods_at_position	number_conserved_ligand_residues_nearby	number_residues_from_conserved_ligand	domain_interaction	Literature citations
O15357|INPPL1|1|19|117	O15357	INPPL1	1	49	31	64	22	3	0
O75815|BCAR3|1|152|253	O75815	BCAR3	1	179	28	64	22	3	0
P06239|LCK|1|125|224	P06239	LCK	1	156	32	64	22	3	0
P06241|FYN|1|147|246	P06241	FYN	1	178	32	64	22	3	0
P07947|YES1|1|156|255	P07947	YES1	1	187	32	64	22	3	0
P07948|LYN|1|127|226	P07948	LYN	1	158	32	64	22	3	0
P09769|FGR|1|142|241	P09769	FGR	1	173	32	64	22	3	0
P29353|SHC1|1|486|579	P29353	SHC1	1	513	28	64	22	3	0
P42680|TEC|1|245|345	P42680	TEC	1	275	31	64	22	3	0
P42684|ABL2|1|171|263	P42684	ABL2	1	200	30	64	22	3	0
P43405|SYK|1|13|107	P43405	SYK	1	44	32	64	22	3	0
P46108|CRK|1|11|118	P46108	CRK	1	40	30	64	22	3	0
P46109|CRKL|1|12|102	P46109	CRKL	1	41	30	64	22	3	0
P51813|BMX|1|294|392	P51813	BMX	1	324	31	64	22	3	0
P62993|GRB2|1|58|152	P62993	GRB2	1	88	31	64	22	3	0
Q06124|PTPN11|1|4|102	Q06124	PTPN11	1	34	31	64	22	3	0
Q06187|BTK|1|279|377	Q06187	BTK	1	309	31	64	22	3	0
Q15464|SHB|1|408|504	Q15464	SHB	1	437	30	64	22	3	0
Q68CZ2|TNS3|1|1170|1282	Q68CZ2	TNS3	1	1199	30	64	22	3	0
Q8IZW8|TNS4|1|447|556	Q8IZW8	TNS4	1	476	30	64	22	3	0
Q9BRG2|SH2D3A|1|13|114	Q9BRG2	SH2D3A	1	40	28	64	22	3	0
Q92835|INPP5D|1|3|101	Q92835	INPP5D	1	33	31	64	22	3	0
O14512|SOCS7|1|398|509	O14512	SOCS7	1	421	24	58	19	0	4	SOCS_box
O14544|SOCS6|1|382|491	O14544	SOCS6	1	405	24	58	19	0	4	SOCS_box
O15357|INPPL1|1|19|117	O15357	INPPL1	1	43	25	58	19	0	4
O60880|SH2D1A|1|4|102	O60880	SH2D1A	1	28	25	58	19	0	4
P06239|LCK|1|125|224	P06239	LCK	1	150	26	58	19	0	4
P29350|PTPN6|1|2|100	P29350	PTPN6	1	26	25	58	19	0	4
P40763|STAT3|1|580|670	P40763	STAT3	1	605	26	58	19	0	4
P42684|ABL2|1|171|263	P42684	ABL2	1	194	24	58	19	0	4
P42685|FRK|1|114|208	P42685	FRK	1	139	26	58	19	0	4
P52333|JAK3|1|373|463	P52333	JAK3	1	398	26	58	19	0	4
P52630|STAT2|1|570|667	P52630	STAT2	1	597	28	58	19	0	4
Q06124|PTPN11|1|4|102	Q06124	PTPN11	1	28	25	58	19	0	4
Q68CZ2|TNS3|1|1170|1282	Q68CZ2	TNS3	1	1193	24	58	19	0	4
Q7Z7G1|CLNK|1|307|419	Q7Z7G1	CLNK	1	331	25	58	19	0	4
O00459|PIK3R2|2|620|716	O00459	PIK3R2	2	643	24	58	19	0	4
P19174|PLCG1|1|548|657	P19174	PLCG1	1	582	35	58	19	0	4
Q92835|INPP5D|1|3|101	Q92835	INPP5D	1	27	25	58	19	0	4
P12931|SRC|1|149|248	P12931	SRC	1	174	26	58	19	0	4
Q13671|RIN1|1|67|163	Q13671	RIN1	1	90	24	58	19	0	4
P06239|LCK|1|125|224	P06239	LCK	1	158	34	66	13	4	0
P16333|NCK1|1|280|376	P16333	NCK1	1	312	33	66	13	4	0
P29350|PTPN6|2|108|213	P29350	PTPN6	2	140	33	66	13	4	0
P42224|STAT1|1|573|670	P42224	STAT1	1	606	34	66	13	4	0	STAT_linker
P46108|CRK|1|11|118	P46108	CRK	1	42	32	66	13	4	0
P46109|CRKL|1|12|102	P46109	CRKL	1	43	32	66	13	4	0
P62993|GRB2|1|58|152	P62993	GRB2	1	90	33	66	13	4	0
Q06124|PTPN11|1|4|102	Q06124	PTPN11	1	36	33	66	13	4	0
Q06124|PTPN11|2|110|216	Q06124	PTPN11	2	142	33	66	13	4	0
Q13588|GRAP|1|58|154	Q13588	GRAP	1	90	33	66	13	4	0
Q68CZ2|TNS3|1|1170|1282	Q68CZ2	TNS3	1	1201	32	66	13	4	0
Q7Z7G1|CLNK|1|307|419	Q7Z7G1	CLNK	1	339	33	66	13	4	0
P12931|SRC|1|149|248	P12931	SRC	1	182	34	66	13	4	0
P09769|FGR|1|142|241	P09769	FGR	1	218	77	140	13	0	5
P20936|RASA1|2|349|441	P20936	RASA1	2	418	70	140	13	0	5
P29350|PTPN6|2|108|213	P29350	PTPN6	2	186	79	140	13	0	5
P29597|TYK2|1|452|539	P29597	TYK2	1	525	74	140	13	0	5
P46108|CRK|1|11|118	P46108	CRK	1	96	86	140	13	0	5
P51451|BLK|1|122|220	P51451	BLK	1	197	76	140	13	0	5
P51692|STAT5B|1|587|705	P51692	STAT5B	1	655	69	140	13	0	5
Q06124|PTPN11|2|110|216	Q06124	PTPN11	2	189	80	140	13	0	5	SH2	*Burmeister et al., JBC, 2015 Phosphorylation of T73 and S189 by PKA lead to inhibition of PTPN11 catalytic activity and disrupt canonical binding to pY ligands
Q68CZ2|TNS3|1|1170|1282	Q68CZ2	TNS3	1	1259	90	140	13	0	5
Q9UKW4|VAV3|1|670|766	Q9UKW4	VAV3	1	738	69	140	13	0	5
Q9UN19|DAPP1|1|33|129	Q9UN19	DAPP1	1	101	69	140	13	0	5
O00459|PIK3R2|2|620|716	O00459	PIK3R2	2	688	69	140	13	0	5
P23458|JAK1|1|437|544	P23458	JAK1	1	518	82	140	13	0	5
O75815|BCAR3|1|152|253	O75815	BCAR3	1	182	31	67	10	3	0
P06239|LCK|1|125|224	P06239	LCK	1	159	35	67	10	3	0
P06241|FYN|1|147|246	P06241	FYN	1	181	35	67	10	3	0
P07947|YES1|1|156|255	P07947	YES1	1	190	35	67	10	3	0
P09769|FGR|1|142|241	P09769	FGR	1	176	35	67	10	3	0
P16333|NCK1|1|280|376	P16333	NCK1	1	313	34	67	10	3	0
P16885|PLCG2|2|644|735	P16885	PLCG2	2	677	34	67	10	3	0
P42684|ABL2|1|171|263	P42684	ABL2	1	203	33	67	10	3	0
P46108|CRK|1|11|118	P46108	CRK	1	43	33	67	10	3	0
P12931|SRC|1|149|248	P12931	SRC	1	183	35	67	10	3	0
O14544|SOCS6|1|382|491	O14544	SOCS6	1	419	38	74	10	1	0
O43639|NCK2|1|283|379	O43639	NCK2	1	321	39	74	10	1	0
P06241|FYN|1|147|246	P06241	FYN	1	186	40	74	10	1	0
P07947|YES1|1|156|255	P07947	YES1	1	195	40	74	10	1	0
P07948|LYN|1|127|226	P07948	LYN	1	166	40	74	10	1	0
P08631|HCK|1|142|241	P08631	HCK	1	181	40	74	10	1	0
P09769|FGR|1|142|241	P09769	FGR	1	181	40	74	10	1	0
P42684|ABL2|1|171|263	P42684	ABL2	1	208	38	74	10	1	0
Q08881|ITK|1|237|338	Q08881	ITK	1	274	38	74	10	1	0
P27986|PIK3R1|1|331|428	P27986	PIK3R1	1	369	39	74	10	1	0
P06241|FYN|1|147|246	P06241	FYN	1	188	42	76	8	1	2
P07947|YES1|1|156|255	P07947	YES1	1	197	42	76	8	1	2
P09769|FGR|1|142|241	P09769	FGR	1	183	42	76	8	1	2
P16885|PLCG2|2|644|735	P16885	PLCG2	2	683	40	76	8	1	2
P40763|STAT3|1|580|670	P40763	STAT3	1	622	43	76	8	1	2
Q06187|BTK|1|279|377	Q06187	BTK	1	318	40	76	8	1	2
Q08881|ITK|1|237|338	Q08881	ITK	1	276	40	76	8	1	2
Q13882|PTK6|1|76|170	Q13882	PTK6	1	117	42	76	8	1	2
O60880|SH2D1A|1|4|102	O60880	SH2D1A	1	12	9	31	7	0	6
P06239|LCK|1|125|224	P06239	LCK	1	133	9	31	7	0	6
P07948|LYN|1|127|226	P07948	LYN	1	135	9	31	7	0	6
P29350|PTPN6|1|2|100	P29350	PTPN6	1	10	9	31	7	0	6
P29353|SHC1|1|486|579	P29353	SHC1	1	494	9	31	7	0	6
P42224|STAT1|1|573|670	P42224	STAT1	1	583	11	31	7	0	6
Q13094|LCP2|1|420|530	Q13094	LCP2	1	428	9	31	7	0	6
P42680|TEC|1|245|345	P42680	TEC	1	276	32	65	6	3	0
P46108|CRK|1|11|118	P46108	CRK	1	41	31	65	6	3	0		*Rettig et al., PLOS One, 2012 CRK S41phosphorylated by PAK1plays a role in NSCLC cell motility and invasion
P46109|CRKL|1|12|102	P46109	CRKL	1	42	31	65	6	3	0
P51813|BMX|1|294|392	P51813	BMX	1	325	32	65	6	3	0
Q7Z7G1|CLNK|1|307|419	Q7Z7G1	CLNK	1	338	32	65	6	3	0
Q8IZW8|TNS4|1|447|556	Q8IZW8	TNS4	1	477	31	65	6	3	0
P06239|LCK|1|125|224	P06239	LCK	1	162	38	72	6	0	2
P07948|LYN|1|127|226	P07948	LYN	1	164	38	72	6	0	2
P16885|PLCG2|2|644|735	P16885	PLCG2	2	679	36	72	6	0	2
P43403|ZAP70|2|161|254	P43403	ZAP70	2	197	37	72	6	0	2
P43405|SYK|2|166|259	P43405	SYK	2	202	37	72	6	0	2
Q9H6Q3|SLA2|1|92|191	Q9H6Q3	SLA2	1	129	38	72	6	0	2
P00519|ABL1|1|125|217	P00519	ABL1	1	187	63	126	5	2	0
P06239|LCK|1|125|224	P06239	LCK	1	194	70	126	5	2	0
P07948|LYN|1|127|226	P07948	LYN	1	196	70	126	5	2	0
P09769|FGR|1|142|241	P09769	FGR	1	211	70	126	5	2	0
P42685|FRK|1|114|208	P42685	FRK	1	178	65	126	5	2	0
P06239|LCK|1|125|224	P06239	LCK	1	213	89	152	5	2	0
Q06187|BTK|1|279|377	Q06187	BTK	1	366	88	152	5	2	0
Q13882|PTK6|1|76|170	Q13882	PTK6	1	159	84	152	5	2	0
Q6S5L8|SHC4|1|524|617	Q6S5L8	SHC4	1	601	78	152	5	2	0
Q9UKW4|VAV3|1|670|766	Q9UKW4	VAV3	1	750	81	152	5	2	0
P27986|PIK3R1|2|622|718	P27986	PIK3R1	2	628	7	29	3	0	8
P43403|ZAP70|1|8|102	P43403	ZAP70	1	14	7	29	3	0	8
P43403|ZAP70|2|161|254	P43403	ZAP70	2	167	7	29	3	0	8
P29597|TYK2|1|452|539	P29597	TYK2	1	491	40	81	4	0	7
Q06187|BTK|1|279|377	Q06187	BTK	1	323	45	81	4	0	7
Q63HR2|TNS2|1|1138|1247	Q63HR2	TNS2	1	1182	45	81	4	0	7
Q68CZ2|TNS3|1|1170|1282	Q68CZ2	TNS3	1	1214	45	81	4	0	7
O14512|SOCS7|1|398|509	O14512	SOCS7	1	455	58	112	4	1	1
P42680|TEC|1|245|345	P42680	TEC	1	308	64	112	4	1	1
Q06187|BTK|1|279|377	Q06187	BTK	1	342	64	112	4	1	1
P42229|STAT5A|1|587|700	P42229	STAT5A	1	648	62	112	4	1	1
P06241|FYN|1|147|246	P06241	FYN	1	217	71	134	4	3	0
P07947|YES1|1|156|255	P07947	YES1	1	226	71	134	4	3	0
P09769|FGR|1|142|241	P09769	FGR	1	212	71	134	4	3	0
Q63HR2|TNS2|1|1138|1247	Q63HR2	TNS2	1	1218	81	134	4	3	0
P27986|PIK3R1|2|622|718	P27986	PIK3R1	2	623	2	20	2	0	17
P42684|ABL2|1|171|263	P42684	ABL2	1	172	2	20	2	0	17
P07332|FES|1|458|549	P07332	FES	1	477	20	56	3	0	6
P52630|STAT2|1|570|667	P52630	STAT2	1	595	26	56	3	0	6
P52735|VAV2|1|671|767	P52735	VAV2	1	692	22	56	3	0	6
Q13094|LCP2|1|420|530	Q13094	LCP2	1	454	35	68	3	2	1
Q13882|PTK6|1|76|170	Q13882	PTK6	1	111	36	68	3	2	1
Q7Z7G1|CLNK|1|307|419	Q7Z7G1	CLNK	1	341	35	68	3	2	1
P16591|FER|1|458|550	P16591	FER	1	498	41	79	3	0	5
Q06124|PTPN11|2|110|216	Q06124	PTPN11	2	153	44	79	3	0	5
O14543|SOCS3|1|44|133	O14543	SOCS3	1	86	43	79	3	0	5
P07948|LYN|1|127|226	P07948	LYN	1	187	61	108	3	2	0
P08631|HCK|1|142|241	P08631	HCK	1	202	61	108	3	2	0
P40763|STAT3|1|580|670	P40763	STAT3	1	636	57	108	3	2	0
O75815|BCAR3|1|152|253	O75815	BCAR3	1	204	53	109	3	2	1
P29350|PTPN6|1|2|100	P29350	PTPN6	1	57	56	109	3	2	1	PTP_cat
Q06124|PTPN11|1|4|102	Q06124	PTPN11	1	59	56	109	3	2	1	PTP_cat
O14512|SOCS7|1|398|509	O14512	SOCS7	1	457	60	123	3	0	2
O75159|SOCS5|1|379|476	O75159	SOCS5	1	438	60	123	3	0	2
O75815|BCAR3|1|152|253	O75815	BCAR3	1	209	58	123	3	0	2
O75815|BCAR3|1|152|253	O75815	BCAR3	1	213	62	127	3	2	1
P46108|CRK|1|11|118	P46108	CRK	1	83	73	127	3	2	1
Q9NSE2|CISH|1|80|188	Q9NSE2	CISH	1	142	63	127	3	2	1
P06239|LCK|1|125|224	P06239	LCK	1	198	74	64	3	1	2
P42224|STAT1|1|573|670	P42224	STAT1	1	640	68	137	3	1	2
P23458|JAK1|1|437|544	P23458	JAK1	1	515	79	137	3	1	2
P16333|NCK1|1|280|376	P16333	NCK1	1	347	68	139	3	0	4
P42684|ABL2|1|171|263	P42684	ABL2	1	239	69	139	3	0	4
P42685|FRK|1|114|208	P42685	FRK	1	184	71	139	3	0	4
P46108|CRK|1|11|118	P46108	CRK	1	112	102	183	3	1	2
P46109|CRKL|1|12|102	P46109	CRKL	1	96	85	183	3	1	2
Q06187|BTK|1|279|377	Q06187	BTK	1	371	93	183	3	1	2
P46108|CRK|1|11|118	P46108	CRK	1	113	103	184	3	0	3
P46109|CRKL|1|12|102	P46109	CRKL	1	97	86	184	3	0	3
Q6S5L8|SHC4|1|524|617	Q6S5L8	SHC4	1	612	89	184	3	0	3
P43403|ZAP70|2|161|254	P43403	ZAP70	2	166	6	28	2	0	9
Q13094|LCP2|1|420|530	Q13094	LCP2	1	425	6	28	2	0	9
O75815|BCAR3|1|152|253	O75815	BCAR3	1	164	13	40	2	1	1
P43405|SYK|2|166|259	P43405	SYK	2	178	13	40	2	1	1
Q6S5L8|SHC4|1|524|617	Q6S5L8	SHC4	1	538	15	42	2	1	1
P15498|VAV1|1|669|765	P15498	VAV1	1	683	15	42	2	1	1
P43403|ZAP70|2|161|254	P43403	ZAP70	2	179	19	46	2	0	5
P52333|JAK3|1|373|463	P52333	JAK3	1	391	19	46	2	0	5
O60880|SH2D1A|1|4|102	O60880	SH2D1A	1	23	20	47	2	0	6
P42685|FRK|1|114|208	P42685	FRK	1	133	20	47	2	0	6
P07948|LYN|1|127|226	P07948	LYN	1	149	23	55	2	0	7
Q9ULZ2|STAP1|1|175|280	Q9ULZ2	STAP1	1	196	22	55	2	0	7
P29597|TYK2|1|452|539	P29597	TYK2	1	499	48	89	1	0	13
Q9NRF2|SH2B1|1|525|625	Q9NRF2	SH2B1	1	580	56	107	1	3	0
P41240|CSK|1|80|171	P41240	CSK	1	136	57	111	2	1	0	Prot_kinase_dom
P42229|STAT5A|1|587|700	P42229	STAT5A	1	647	61	111	2	1	0
O14796|SH2D1B|1|3|101	O14796	SH2D1B	1	71	69	133	2	2	0
Q68CZ2|TNS3|1|1170|1282	Q68CZ2	TNS3	1	1252	83	133	2	2	0
P29350|PTPN6|2|108|213	P29350	PTPN6	2	188	81	142	2	0	6
Q68CZ2|TNS3|1|1170|1282	Q68CZ2	TNS3	1	1261	92	142	2	0	6
P06239|LCK|1|125|224	P06239	LCK	1	210	86	149	2	1	1
P43405|SYK|2|166|259	P43405	SYK	2	245	80	149	2	1	1
P46108|CRK|1|11|118	P46108	CRK	1	111	101	155	2	3	0	SH3_domain
P46109|CRKL|1|12|102	P46109	CRKL	1	95	84	155	2	3	0	SH3_domain
P08631|HCK|1|142|241	P08631	HCK	1	238	97	186	2	0	5
P43405|SYK|2|166|259	P43405	SYK	2	256	91	186	2	0	6
P42226|STAT6|1|517|632	P42226	STAT6	1	525	9	9	1	0	28	STAT_linker
P27986|PIK3R1|2|622|718	P27986	PIK3R1	2	629	8	30	1	0	7
P00519|ABL1|1|125|217	P00519	ABL1	1	142	18	45	1	0	4
Q13094|LCP2|1|420|530	Q13094	LCP2	1	455	36	69	1	1	2
Q13094|LCP2|1|420|530	Q13094	LCP2	1	456	37	70	1	0	3
Q9UGK3|STAP2|1|133|233	Q9UGK3	STAP2	1	191	59	77	1	0	3
Q9BRG2|SH2D3A|1|13|114	Q9BRG2	SH2D3A	1	56	44	82	1	0	8
Q68CZ2|TNS3|1|1170|1282	Q68CZ2	TNS3	1	1218	49	85	1	0	11
Q06124|PTPN11|2|110|216	Q06124	PTPN11	2	165	56	91	1	0	11
P15882|CHN1|1|47|126	P15882	CHN1	1	92	46	101	1	1	1
P40763|STAT3|1|580|670	P40763	STAT3	1	632	53	104	1	4	0
P00519|ABL1|1|125|217	P00519	ABL1	1	180	56	110	1	2	1
P46108|CRK|1|11|118	P46108	CRK	1	74	64	118	1	0	7
P43405|SYK|1|13|107	P43405	SYK	1	73	61	122	1	0	3
P29350|PTPN6|2|108|213	P29350	PTPN6	2	177	70	124	1	1	1
Q8N5H7|SH2D3C|1|218|319	Q8N5H7	SH2D3C	1	277	60	125	1	2	0
P46108|CRK|1|11|118	P46108	CRK	1	85	75	129	1	0	3
P40763|STAT3|1|580|670	P40763	STAT3	1	641	62	132	1	1	1
P23458|JAK1|1|437|544	P23458	JAK1	1	524	88	146	1	0	2
Q9BRG2|SH2D3A|1|13|114	Q9BRG2	SH2D3A	1	97	85	150	1	1	2
Q9NSE2|CISH|1|80|188	Q9NSE2	CISH	1	173	94	164	1	2	0
Q9NSE2|CISH|1|80|188	Q9NSE2	CISH	1	175	96	166	1	1	2
P51692|STAT5B|1|587|705	P51692	STAT5B	1	684	98	169	1	0	5
P51692|STAT5B|1|587|705	P51692	STAT5B	1	692	106	177	1	0	3
Q6S5L8|SHC4|1|524|617	Q6S5L8	SHC4	1	606	83	178	1	0	2
Q6S5L8|SHC4|1|524|617	Q6S5L8	SHC4	1	609	86	181	1	2	0
P12931|SRC|1|149|248	P12931	SRC	1	246	98	187	1	0	6

### Sheet: Phosphotyrosine
header	Uniprot_ID	gene_name	SH2 number	protein_residue	feature_position	alignment_postion	number_mods_at_position	number_conserved_ligand_residues_nearby	number_residues_from_conserved_ligand	domain_interaction	Citations
O00459|PIK3R2|1|328|425	O00459	PIK3R2	1	365	38	73	28	1	1
O00459|PIK3R2|2|620|716	O00459	PIK3R2	2	655	36	73	28	1	1
O60674|JAK2|1|397|487	O60674	JAK2	1	435	39	73	28	1	1
P06241|FYN|1|147|246	P06241	FYN	1	185	39	73	28	1	1		*Weir et al., FEBS Lett, 2016
P07947|YES1|1|156|255	P07947	YES1	1	194	39	73	28	1	1
P08631|HCK|1|142|241	P08631	HCK	1	180	39	73	28	1	1
P09769|FGR|1|142|241	P09769	FGR	1	180	39	73	28	1	1
P12931|SRC|1|149|248	P12931	SRC	1	187	39	73	28	1	1
P16591|FER|1|458|550	P16591	FER	1	492	35	73	28	1	1
P16885|PLCG2|2|644|735	P16885	PLCG2	2	680	37	73	28	1	1
P19174|PLCG1|2|666|756	P19174	PLCG1	2	702	37	73	28	1	1
P27986|PIK3R1|1|331|428	P27986	PIK3R1	1	368	38	73	28	1	1
P27986|PIK3R1|2|622|718	P27986	PIK3R1	2	657	36	73	28	1	1
P29353|SHC1|1|486|579	P29353	SHC1	1	520	35	73	28	1	1
P42680|TEC|1|245|345	P42680	TEC	1	281	37	73	28	1	1
P43403|ZAP70|1|8|102	P43403	ZAP70	1	46	39	73	28	1	1
P43403|ZAP70|2|161|254	P43403	ZAP70	2	198	38	73	28	1	1
P43405|SYK|2|166|259	P43405	SYK	2	203	38	73	28	1	1
P46108|CRK|1|11|118	P46108	CRK	1	47	37	73	28	1	1
P46109|CRKL|1|12|102	P46109	CRKL	1	48	37	73	28	1	1
P51813|BMX|1|294|392	P51813	BMX	1	330	37	73	28	1	1
Q08881|ITK|1|237|338	Q08881	ITK	1	273	37	73	28	1	1
Q13094|LCP2|1|420|530	Q13094	LCP2	1	459	40	73	28	1	1
Q13239|SLA|1|82|175	Q13239	SLA	1	120	39	73	28	1	1
Q13882|PTK6|1|76|170	Q13882	PTK6	1	114	39	73	28	1	1
Q68CZ2|TNS3|1|1170|1282	Q68CZ2	TNS3	1	1206	37	73	28	1	1
Q92835|INPP5D|1|3|101	Q92835	INPP5D	1	40	38	73	28	1	1
Q9UKW4|VAV3|1|670|766	Q9UKW4	VAV3	1	706	37	73	28	1	1
O60880|SH2D1A|1|4|102	O60880	SH2D1A	1	7	4	22	16	0	15
P00519|ABL1|1|125|217	P00519	ABL1	1	128	4	22	16	0	15
P07332|FES|1|458|549	P07332	FES	1	461	4	22	16	0	15	Prot_kinase_dom
P07947|YES1|1|156|255	P07947	YES1	1	159	4	22	16	0	15
P12931|SRC|1|149|248	P12931	SRC	1	152	4	22	16	0	15
P16591|FER|1|458|550	P16591	FER	1	461	4	22	16	0	15
P16885|PLCG2|2|644|735	P16885	PLCG2	2	647	4	22	16	0	15
P19174|PLCG1|2|666|756	P19174	PLCG1	2	669	4	22	16	0	15
P29350|PTPN6|2|108|213	P29350	PTPN6	2	111	4	22	16	0	15	SH2
P42684|ABL2|1|171|263	P42684	ABL2	1	174	4	22	16	0	15
P43403|ZAP70|2|161|254	P43403	ZAP70	2	164	4	22	16	0	15
Q08881|ITK|1|237|338	Q08881	ITK	1	240	4	22	16	0	15
Q13094|LCP2|1|420|530	Q13094	LCP2	1	423	4	22	16	0	15
Q68CZ2|TNS3|1|1170|1282	Q68CZ2	TNS3	1	1173	4	22	16	0	15
Q9BRG2|SH2D3A|1|13|114	Q9BRG2	SH2D3A	1	16	4	22	16	0	15
O15524|SOCS1|1|77|174	O15524	SOCS1	1	80	4	22	16	0	15	SOCS_box
P06241|FYN|1|147|246	P06241	FYN	1	213	67	123	16	0	2		*Weir et al., FEBS Lett, 2016
P07947|YES1|1|156|255	P07947	YES1	1	222	67	123	16	0	2
P07948|LYN|1|127|226	P07948	LYN	1	193	67	123	16	0	2
P09769|FGR|1|142|241	P09769	FGR	1	208	67	123	16	0	2
P20936|RASA1|1|179|272	P20936	RASA1	1	239	61	123	16	0	2
P23458|JAK1|1|437|544	P23458	JAK1	1	507	71	123	16	0	2
P29350|PTPN6|1|2|100	P29350	PTPN6	1	61	60	123	16	0	2
P29350|PTPN6|2|108|213	P29350	PTPN6	2	176	69	123	16	0	2
P43403|ZAP70|1|8|102	P43403	ZAP70	1	69	62	123	16	0	2
P43403|ZAP70|2|161|254	P43403	ZAP70	2	221	61	123	16	0	2
P43405|SYK|1|13|107	P43405	SYK	1	74	62	123	16	0	2
P51451|BLK|1|122|220	P51451	BLK	1	187	66	123	16	0	2
Q06124|PTPN11|1|4|102	Q06124	PTPN11	1	63	60	123	16	0	2	PTP_cat
Q06124|PTPN11|2|110|216	Q06124	PTPN11	2	179	70	123	16	0	2
Q06187|BTK|1|279|377	Q06187	BTK	1	344	66	123	16	0	2
Q5VZ18|SHE|1|393|490	Q5VZ18	SHE	1	452	60	123	16	0	2
O43639|NCK2|1|283|379	O43639	NCK2	1	342	60	124	14	1	1
P00519|ABL1|1|125|217	P00519	ABL1	1	185	61	124	14	1	1
P06239|LCK|1|125|224	P06239	LCK	1	192	68	124	14	1	1		*Couture et al., JBC, 1996
P06241|FYN|1|147|246	P06241	FYN	1	214	68	124	14	1	1		*Weir et al., FEBS Lett, 2016
P07947|YES1|1|156|255	P07947	YES1	1	223	68	124	14	1	1
P07948|LYN|1|127|226	P07948	LYN	1	194	68	124	14	1	1		*Jin et al., Mol &Cell Proteomics, 2015
P08631|HCK|1|142|241	P08631	HCK	1	209	68	124	14	1	1
P09769|FGR|1|142|241	P09769	FGR	1	209	68	124	14	1	1
P12931|SRC|1|149|248	P12931	SRC	1	216	68	124	14	1	1		*Stover et al., JBC, 1996
P16333|NCK1|1|280|376	P16333	NCK1	1	339	60	124	14	1	1
P42684|ABL2|1|171|263	P42684	ABL2	1	231	61	124	14	1	1
P51451|BLK|1|122|220	P51451	BLK	1	188	67	124	14	1	1
Q06187|BTK|1|279|377	Q06187	BTK	1	345	67	124	14	1	1
Q13094|LCP2|1|420|530	Q13094	LCP2	1	483	64	124	14	1	1
P06239|LCK|1|125|224	P06239	LCK	1	209	85	148	13	1	0
P12931|SRC|1|149|248	P12931	SRC	1	233	85	148	13	1	0
P15498|VAV1|1|669|765	P15498	VAV1	1	745	77	148	13	1	0
P16885|PLCG2|2|644|735	P16885	PLCG2	2	720	77	148	13	1	0
P40763|STAT3|1|580|670	P40763	STAT3	1	657	78	148	13	1	0
P42685|FRK|1|114|208	P42685	FRK	1	193	80	148	13	1	0
P43403|ZAP70|1|8|102	P43403	ZAP70	1	87	80	148	13	1	0
P43405|SYK|2|166|259	P43405	SYK	2	244	79	148	13	1	0
P51451|BLK|1|122|220	P51451	BLK	1	205	84	148	13	1	0
Q14765|STAT4|1|569|647	Q14765	STAT4	1	645	77	148	13	1	0
Q15464|SHB|1|408|504	Q15464	SHB	1	485	78	148	13	1	0
Q5VZ18|SHE|1|393|490	Q5VZ18	SHE	1	471	79	148	13	1	0
Q9BRG2|SH2D3A|1|13|114	Q9BRG2	SH2D3A	1	95	83	148	13	1	0
O00459|PIK3R2|1|328|425	O00459	PIK3R2	1	423	96	187	12	0	6
O14512|SOCS7|1|398|509	O14512	SOCS7	1	507	110	187	12	0	6	SOCS_box
P00519|ABL1|1|125|217	P00519	ABL1	1	215	91	187	12	0	6
P16885|PLCG2|2|644|735	P16885	PLCG2	2	733	90	187	12	0	6
P27986|PIK3R1|1|331|428	P27986	PIK3R1	1	426	96	187	12	0	6
P29350|PTPN6|1|2|100	P29350	PTPN6	1	98	97	187	12	0	6
P42680|TEC|1|245|345	P42680	TEC	1	343	99	187	12	0	6
P42684|ABL2|1|171|263	P42684	ABL2	1	261	91	187	12	0	6
Q06187|BTK|1|279|377	Q06187	BTK	1	375	97	187	12	0	6
Q08881|ITK|1|237|338	Q08881	ITK	1	336	100	187	12	0	6
Q13094|LCP2|1|420|530	Q13094	LCP2	1	522	103	187	12	0	6
Q15464|SHB|1|408|504	Q15464	SHB	1	502	95	187	12	0	6
O75791|GRAP2|1|56|149	O75791	GRAP2	1	131	76	147	9	1	1
P12931|SRC|1|149|248	P12931	SRC	1	232	84	147	9	1	1
P42680|TEC|1|245|345	P42680	TEC	1	329	85	147	9	1	1
P43405|SYK|1|13|107	P43405	SYK	1	91	79	147	9	1	1
Q06124|PTPN11|1|4|102	Q06124	PTPN11	1	80	77	147	9	1	1	PTP_cat
Q06187|BTK|1|279|377	Q06187	BTK	1	361	83	147	9	1	1
Q15464|SHB|1|408|504	Q15464	SHB	1	484	77	147	9	1	1
Q5VZ18|SHE|1|393|490	Q5VZ18	SHE	1	470	78	147	9	1	1
Q6S5L8|SHC4|1|524|617	Q6S5L8	SHC4	1	596	73	147	9	1	1
O15357|INPPL1|1|19|117	O15357	INPPL1	1	62	44	79	8	0	5
P00519|ABL1|1|125|217	P00519	ABL1	1	167	43	79	8	0	5
P42684|ABL2|1|171|263	P42684	ABL2	1	213	43	79	8	0	5
P43403|ZAP70|2|161|254	P43403	ZAP70	2	204	44	79	8	0	5
Q13094|LCP2|1|420|530	Q13094	LCP2	1	465	46	79	8	0	5
Q13588|GRAP|1|58|154	Q13588	GRAP	1	101	44	79	8	0	5
Q7Z7G1|CLNK|1|307|419	Q7Z7G1	CLNK	1	352	46	79	8	0	5
Q92835|INPP5D|1|3|101	Q92835	INPP5D	1	46	44	79	8	0	5
P00519|ABL1|1|125|217	P00519	ABL1	1	174	50	104	7	4	0
P06239|LCK|1|125|224	P06239	LCK	1	181	57	104	7	4	0
P43403|ZAP70|2|161|254	P43403	ZAP70	2	211	51	104	7	4	0
P51813|BMX|1|294|392	P51813	BMX	1	349	56	104	7	4	0
Q06187|BTK|1|279|377	Q06187	BTK	1	334	56	104	7	4	0
Q13882|PTK6|1|76|170	Q13882	PTK6	1	127	52	104	7	4	0
Q9UGK3|STAP2|1|133|233	Q9UGK3	STAP2	1	204	72	104	7	4	0
P00519|ABL1|1|125|217	P00519	ABL1	1	172	48	102	5	2	0
P42684|ABL2|1|171|263	P42684	ABL2	1	218	48	102	5	2	0
P43403|ZAP70|2|161|254	P43403	ZAP70	2	209	49	102	5	2	0
Q13094|LCP2|1|420|530	Q13094	LCP2	1	470	51	102	5	2	0
Q7Z7G1|CLNK|1|307|419	Q7Z7G1	CLNK	1	357	51	102	5	2	0
P42680|TEC|1|245|345	P42680	TEC	1	245	1	19	3	0	18
Q06187|BTK|1|279|377	Q06187	BTK	1	279	1	19	3	0	18
Q08881|ITK|1|237|338	Q08881	ITK	1	237	1	19	3	0	18
O60674|JAK2|1|397|487	O60674	JAK2	1	423	27	59	4	0	3
O60880|SH2D1A|1|4|102	O60880	SH2D1A	1	29	26	59	4	0	3
P23458|JAK1|1|437|544	P23458	JAK1	1	463	27	59	4	0	3
P52333|JAK3|1|373|463	P52333	JAK3	1	399	27	59	4	0	3
O75815|BCAR3|1|152|253	O75815	BCAR3	1	212	61	126	4	2	0
P29350|PTPN6|1|2|100	P29350	PTPN6	1	64	63	126	4	2	0
Q06124|PTPN11|1|4|102	Q06124	PTPN11	1	66	63	126	4	2	0
Q8N5H7|SH2D3C|1|218|319	Q8N5H7	SH2D3C	1	278	61	126	4	2	0
P41240|CSK|1|80|171	P41240	CSK	1	97	18	45	3	0	4
P43403|ZAP70|2|161|254	P43403	ZAP70	2	178	18	45	3	0	4
Q92569|PIK3R3|2|356|452	Q92569	PIK3R3	2	373	18	45	3	0	4
P40763|STAT3|1|580|670	P40763	STAT3	1	640	61	112	3	1	1
P52630|STAT2|1|570|667	P52630	STAT2	1	631	62	112	3	1	1
Q06124|PTPN11|1|4|102	Q06124	PTPN11	1	62	59	112	3	1	1	PTP_cat
P00519|ABL1|1|125|217	P00519	ABL1	1	139	15	42	2	1	1	Prot_kinase_dom
P42684|ABL2|1|171|263	P42684	ABL2	1	185	15	42	2	1	1	Prot_kinase_dom
P16591|FER|1|458|550	P16591	FER	1	497	40	78	2	0	4
P42680|TEC|1|245|345	P42680	TEC	1	286	42	78	2	0	4
O00459|PIK3R2|2|620|716	O00459	PIK3R2	2	671	52	107	2	3	0
Q92569|PIK3R3|2|356|452	Q92569	PIK3R3	2	407	52	107	2	3	0
Q63HR2|TNS2|1|1138|1247	Q63HR2	TNS2	1	1221	84	137	2	1	2
Q68CZ2|TNS3|1|1170|1282	Q68CZ2	TNS3	1	1256	87	137	2	1	2
O00459|PIK3R2|2|620|716	O00459	PIK3R2	2	686	67	138	2	0	3
P27986|PIK3R1|2|622|718	P27986	PIK3R1	2	688	67	138	2	0	3
P46108|CRK|1|11|118	P46108	CRK	1	108	98	152	2	2	0
P46109|CRKL|1|12|102	P46109	CRKL	1	92	81	152	2	2	0
P42229|STAT5A|1|587|700	P42229	STAT5A	1	668	82	153	2	2	0
P51692|STAT5B|1|587|705	P51692	STAT5B	1	668	82	153	2	3	0
P42229|STAT5A|1|587|700	P42229	STAT5A	1	682	96	167	2	0	3
P51692|STAT5B|1|587|705	P51692	STAT5B	1	682	96	167	2	0	3
P42229|STAT5A|1|587|700	P42229	STAT5A	1	683	97	168	2	0	4
P51692|STAT5B|1|587|705	P51692	STAT5B	1	683	97	168	2	0	4
P43403|ZAP70|2|161|254	P43403	ZAP70	2	248	88	183	2	2	2
P20936|RASA1|2|349|441	P20936	RASA1	2	435	87	183	2	1	2
P42229|STAT5A|1|587|700	P42229	STAT5A	1	694	108	184	2	0	3
P51692|STAT5B|1|587|705	P51692	STAT5B	1	699	113	184	2	0	3
Q8IZW8|TNS4|1|447|556	Q8IZW8	TNS4	1	448	2	20	1	0	17
P43403|ZAP70|1|8|102	P43403	ZAP70	1	12	5	23	1	0	14
Q13094|LCP2|1|420|530	Q13094	LCP2	1	426	7	29	1	0	8
P43405|SYK|1|13|107	P43405	SYK	1	28	16	43	1	1	2	SH2_2
P42685|FRK|1|114|208	P42685	FRK	1	132	19	46	1	0	5
P43405|SYK|1|13|107	P43405	SYK	1	47	35	67	1	3	0
O14544|SOCS6|1|382|491	O14544	SOCS6	1	416	35	71	1	0	3
Q8WXH5|SOCS4|1|284|381	Q8WXH5	SOCS4	1	327	44	80	1	0	6
Q7KZ85|SUPT6H|1|1325|1431	Q7KZ85	SUPT6H	1	1378	54	101	1	1	1
Q13094|LCP2|1|420|530	Q13094	LCP2	1	476	57	108	1	2	0
O14512|SOCS7|1|398|509	O14512	SOCS7	1	452	55	109	1	2	1
P27986|PIK3R1|2|622|718	P27986	PIK3R1	2	679	58	122	1	0	3
O14544|SOCS6|1|382|491	O14544	SOCS6	1	443	62	125	1	2	0
Q8N5H7|SH2D3C|1|218|319	Q8N5H7	SH2D3C	1	283	66	131	1	0	2
P51813|BMX|1|294|392	P51813	BMX	1	365	72	136	1	2	1
P51692|STAT5B|1|587|705	P51692	STAT5B	1	665	79	150	1	1	2
O00459|PIK3R2|1|328|425	O00459	PIK3R2	1	413	86	163	1	2	0
P51692|STAT5B|1|587|705	P51692	STAT5B	1	679	93	164	1	1	1
Q9NP31|SH2D2A|1|93|186	Q9NP31	SH2D2A	1	178	86	181	1	2	0
Q8N5H7|SH2D3C|1|218|319	Q8N5H7	SH2D3C	1	316	99	186	1	0	5
Q9NRF2|SH2B1|1|525|625	Q9NRF2	SH2B1	1	624	100	188	1	0	8
P42224|STAT1|1|573|670	P42224	STAT1	1	668	96	193	1	0	12

### Sheet: N6-acetyllysine
header	Uniprot_ID	gene_name	SH2 number	protein_residue	feature_position	alignment_postion	number_mods_at_position	number_conserved_ligand_residues_nearby	number_residues_from_conserved_ligand	domain_interaction
O00459|PIK3R2|1|328|424	O00459	PIK3R2	1	376	49	102	5	2	0
P06239|LCK|1|125|223	P06239	LCK	1	179	55	102	5	2	0
P15498|VAV1|1|669|764	P15498	VAV1	1	716	48	102	5	2	0
P51813|BMX|1|294|391	P51813	BMX	1	347	54	102	5	2	0
Q6S5L8|SHC4|1|524|616	Q6S5L8	SHC4	1	569	46	102	5	2	0
O75791|GRAP2|1|56|148	O75791	GRAP2	1	106	51	105	3	3	0
P62993|GRB2|1|58|151	P62993	GRB2	1	109	52	105	3	3	0
Q92569|PIK3R3|1|63|159	Q92569	PIK3R3	1	114	52	105	3	3	0
O60880|SH2D1A|1|4|101	O60880	SH2D1A	1	89	86	150	2	1	2
P08631|HCK|1|142|240	P08631	HCK	1	228	87	150	2	1	2
Q06124|PTPN11|2|110|215	Q06124	PTPN11	2	178	69	122	2	0	3
Q8WV28|BLNK|1|344|452	Q8WV28	BLNK	1	405	62	122	2	0	3
O00459|PIK3R2|1|328|424	O00459	PIK3R2	1	371	44	79	2	0	5
Q92569|PIK3R3|1|63|159	Q92569	PIK3R3	1	106	44	79	2	0	5
P42229|STAT5A|1|587|699	P42229	STAT5A	1	696	110	186	2	0	5
P51692|STAT5B|1|587|704	P51692	STAT5B	1	701	115	186	2	0	5
P40763|STAT3|1|580|669	P40763	STAT3	1	631	52	103	1	3	0
Q08881|ITK|1|237|337	Q08881	ITK	1	296	60	107	1	3	0
P15498|VAV1|1|669|764	P15498	VAV1	1	732	64	135	1	3	0	SH3_domain
Q6S5L8|SHC4|1|524|616	Q6S5L8	SHC4	1	534	11	38	1	1	1
P15498|VAV1|1|669|764	P15498	VAV1	1	733	65	136	1	2	1	SH3_domain
Q06124|PTPN11|2|110|215	Q06124	PTPN11	2	198	89	149	1	1	1
Q7Z7G1|CLNK|1|307|418	Q7Z7G1	CLNK	1	411	105	181	1	2	0
P62993|GRB2|1|58|151	P62993	GRB2	1	117	60	123	1	0	2
O14512|SOCS7|1|398|508	O14512	SOCS7	1	476	79	146	1	0	2
P51692|STAT5B|1|587|704	P51692	STAT5B	1	681	95	166	2	1	2
Q7Z7G1|CLNK|1|307|418	Q7Z7G1	CLNK	1	403	97	166	2	1	2
Q7Z7G1|CLNK|1|307|418	Q7Z7G1	CLNK	1	405	99	168	1	0	4
Q6S5L8|SHC4|1|524|616	Q6S5L8	SHC4	1	542	19	46	1	0	5
P51813|BMX|1|294|391	P51813	BMX	1	337	44	80	1	0	6
P43405|SYK|1|13|106	P43405	SYK	1	105	93	187	1	0	6
P62993|GRB2|1|58|151	P62993	GRB2	1	64	7	29	1	0	8
P51813|BMX|1|294|391	P51813	BMX	1	343	50	89	1	0	13
P51692|STAT5B|1|587|704	P51692	STAT5B	1	694	108	179	1	1	1

### Sheet: Ubiquitination
header	Uniprot_ID	gene_name	SH2 number	protein_residue	feature_position	alignment_postion	number_mods_at_position	number_conserved_ligand_residues_nearby	number_residues_from_conserved_ligand	domain_interaction
P06239|LCK|1|125|224	P06239	LCK	1	179	55	102	11	2	0
P15498|VAV1|1|669|765	P15498	VAV1	1	716	48	102	11	2	0
P27986|PIK3R1|1|331|428	P27986	PIK3R1	1	379	49	102	11	2	0
P51451|BLK|1|122|220	P51451	BLK	1	175	54	102	11	2	0
Q08881|ITK|1|237|338	Q08881	ITK	1	291	55	102	11	2	0
O00459|PIK3R2|1|328|425	O00459	PIK3R2	1	376	49	102	11	2	0
P07948|LYN|1|127|226	P07948	LYN	1	181	55	102	11	2	0
P23458|JAK1|1|437|544	P23458	JAK1	1	496	60	102	11	2	0
P52735|VAV2|1|671|767	P52735	VAV2	1	718	48	102	11	2	0
Q92569|PIK3R3|1|63|160	Q92569	PIK3R3	1	111	49	102	11	2	0
Q9UKW4|VAV3|1|670|766	Q9UKW4	VAV3	1	717	48	102	11	2	0
P27986|PIK3R1|2|622|718	P27986	PIK3R1	2	633	12	39	8	1	2
P62993|GRB2|1|58|152	P62993	GRB2	1	69	12	39	8	1	2
Q08881|ITK|1|237|338	Q08881	ITK	1	248	12	39	8	1	2
Q13239|SLA|1|82|175	Q13239	SLA	1	93	12	39	8	1	2	SH3_domain
Q92835|INPP5D|1|3|101	Q92835	INPP5D	1	14	12	39	8	1	2
Q9BRG2|SH2D3A|1|13|114	Q9BRG2	SH2D3A	1	24	12	39	8	1	2
Q9H6Q3|SLA2|1|92|191	Q9H6Q3	SLA2	1	103	12	39	8	1	2	SH3_domain
Q9UQQ2|SH2B3|1|362|462	Q9UQQ2	SH2B3	1	373	12	39	8	1	2
P29350|PTPN6|1|2|100	P29350	PTPN6	1	19	18	45	7	0	4
P42224|STAT1|1|573|670	P42224	STAT1	1	592	20	45	7	0	4
P43403|ZAP70|1|8|102	P43403	ZAP70	1	25	18	45	7	0	4
Q68CZ2|TNS3|1|1170|1282	Q68CZ2	TNS3	1	1187	18	45	7	0	4
P16591|FER|1|458|550	P16591	FER	1	475	18	45	7	0	4
P52333|JAK3|1|373|463	P52333	JAK3	1	390	18	45	7	0	4
Q13322|GRB10|1|491|589	Q13322	GRB10	1	508	18	45	7	0	4
P51451|BLK|1|122|220	P51451	BLK	1	144	23	55	7	0	7
Q06124|PTPN11|2|110|216	Q06124	PTPN11	2	131	22	55	7	0	7
Q06187|BTK|1|279|377	Q06187	BTK	1	300	22	55	7	0	7
Q08881|ITK|1|237|338	Q08881	ITK	1	258	22	55	7	0	7
Q13239|SLA|1|82|175	Q13239	SLA	1	104	23	55	7	0	7
Q92835|INPP5D|1|3|101	Q92835	INPP5D	1	24	22	55	7	0	7
P16885|PLCG2|1|530|635	P16885	PLCG2	1	557	28	55	7	0	7
P06241|FYN|1|147|246	P06241	FYN	1	182	36	68	6	2	1	phospholipid_binding
P07947|YES1|1|156|255	P07947	YES1	1	191	36	68	6	2	1
P09769|FGR|1|142|241	P09769	FGR	1	177	36	68	6	2	1
P40763|STAT3|1|580|670	P40763	STAT3	1	615	36	68	6	2	1	STAT_linker
P51451|BLK|1|122|220	P51451	BLK	1	157	36	68	6	2	1
Q13239|SLA|1|82|175	Q13239	SLA	1	117	36	68	6	2	1
P06239|LCK|1|125|224	P06239	LCK	1	182	58	105	6	3	0	phospholipid_binding
P62993|GRB2|1|58|152	P62993	GRB2	1	109	52	105	6	3	0
P29350|PTPN6|2|108|213	P29350	PTPN6	2	168	61	105	6	3	0
Q13588|GRAP|1|58|154	Q13588	GRAP	1	109	52	105	6	3	0
Q92569|PIK3R3|1|63|160	Q92569	PIK3R3	1	114	52	105	6	3	0
Q9UKW4|VAV3|1|670|766	Q9UKW4	VAV3	1	720	51	105	6	3	0
O60880|SH2D1A|1|4|102	O60880	SH2D1A	1	10	7	29	5	0	8
O00459|PIK3R2|2|620|716	O00459	PIK3R2	2	626	7	29	5	0	8
P16333|NCK1|1|280|376	P16333	NCK1	1	286	7	29	5	0	8
P19174|PLCG1|1|548|657	P19174	PLCG1	1	554	7	29	5	0	8
P41240|CSK|1|80|171	P41240	CSK	1	86	7	29	5	0	8
P27986|PIK3R1|1|331|428	P27986	PIK3R1	1	346	16	43	5	1	2
P43403|ZAP70|2|161|254	P43403	ZAP70	2	176	16	43	5	1	2	phospholipid_binding
O00459|PIK3R2|1|328|425	O00459	PIK3R2	1	343	16	43	5	1	2
P52333|JAK3|1|373|463	P52333	JAK3	1	388	16	43	5	1	2
Q92569|PIK3R3|1|63|160	Q92569	PIK3R3	1	78	16	43	5	1	2
P62993|GRB2|1|58|152	P62993	GRB2	1	76	19	46	5	0	5
Q13094|LCP2|1|420|530	Q13094	LCP2	1	438	19	46	5	0	5
Q8IZW8|TNS4|1|447|556	Q8IZW8	TNS4	1	465	19	46	5	0	5
Q13588|GRAP|1|58|154	Q13588	GRAP	1	76	19	46	5	0	5
Q8TC17|GRAPL|1|58|118	Q8TC17	GRAPL	1	76	19	46	5	0	5
P40763|STAT3|1|580|670	P40763	STAT3	1	601	22	47	5	0	6
Q63HR2|TNS2|1|1138|1247	Q63HR2	TNS2	1	1157	20	47	5	0	6
Q68CZ2|TNS3|1|1170|1282	Q68CZ2	TNS3	1	1189	20	47	5	0	6
O00459|PIK3R2|2|620|716	O00459	PIK3R2	2	639	20	47	5	0	6
Q92569|PIK3R3|2|356|452	Q92569	PIK3R3	2	375	20	47	5	0	6
P42224|STAT1|1|573|670	P42224	STAT1	1	652	80	149	5	1	1
Q06124|PTPN11|2|110|216	Q06124	PTPN11	2	198	89	149	5	1	1
P16333|NCK1|1|280|376	P16333	NCK1	1	357	78	149	5	1	1
P29350|PTPN6|2|108|213	P29350	PTPN6	2	195	88	149	5	1	1
Q9UKW4|VAV3|1|670|766	Q9UKW4	VAV3	1	747	78	149	5	1	1
P29350|PTPN6|1|2|100	P29350	PTPN6	1	97	96	186	5	0	6
P42229|STAT5A|1|587|700	P42229	STAT5A	1	696	110	186	5	0	5
P43403|ZAP70|2|161|254	P43403	ZAP70	2	251	91	186	5	0	5	phospholipid_binding
P51692|STAT5B|1|587|705	P51692	STAT5B	1	701	115	186	5	0	5
P23458|JAK1|1|437|544	P23458	JAK1	1	541	105	186	5	0	5
O60880|SH2D1A|1|4|102	O60880	SH2D1A	1	89	86	150	4	1	2
P07948|LYN|1|127|226	P07948	LYN	1	213	87	150	4	1	2
P16333|NCK1|1|280|376	P16333	NCK1	1	358	79	150	4	1	2
P29350|PTPN6|2|108|213	P29350	PTPN6	2	196	89	150	4	1	2
P42226|STAT6|1|517|632	P42226	STAT6	1	630	114	187	4	0	7
P43403|ZAP70|1|8|102	P43403	ZAP70	1	100	93	187	4	0	7
P07948|LYN|1|127|226	P07948	LYN	1	224	98	187	4	0	7
P16333|NCK1|1|280|376	P16333	NCK1	1	369	90	187	4	0	7
Q63HR2|TNS2|1|1138|1247	Q63HR2	TNS2	1	1138	1	19	3	0	18
Q68CZ2|TNS3|1|1170|1282	Q68CZ2	TNS3	1	1170	1	19	3	0	18
P19174|PLCG1|2|666|756	P19174	PLCG1	2	666	1	19	3	0	18
P06239|LCK|1|125|224	P06239	LCK	1	130	6	28	3	0	9
Q08881|ITK|1|237|338	Q08881	ITK	1	242	6	28	3	0	9
P07948|LYN|1|127|226	P07948	LYN	1	132	6	28	3	0	9
O60880|SH2D1A|1|4|102	O60880	SH2D1A	1	18	15	42	3	1	1
Q06124|PTPN11|2|110|216	Q06124	PTPN11	2	124	15	42	3	1	1
Q08881|ITK|1|237|338	Q08881	ITK	1	251	15	42	3	1	1
P51451|BLK|1|122|220	P51451	BLK	1	165	44	78	3	0	4
Q8IZW8|TNS4|1|447|556	Q8IZW8	TNS4	1	488	42	78	3	0	4
P16333|NCK1|1|280|376	P16333	NCK1	1	322	43	78	3	0	4
Q68CZ2|TNS3|1|1170|1282	Q68CZ2	TNS3	1	1244	75	111	3	1	0
Q8IZW8|TNS4|1|447|556	Q8IZW8	TNS4	1	518	72	111	3	1	0
O75791|GRAP2|1|56|149	O75791	GRAP2	1	112	57	111	3	1	0
O60880|SH2D1A|1|4|102	O60880	SH2D1A	1	74	71	135	3	3	0
P15498|VAV1|1|669|765	P15498	VAV1	1	732	64	135	3	3	0	SH3_domain
Q13094|LCP2|1|420|530	Q13094	LCP2	1	492	73	135	3	3	0
O75791|GRAP2|1|56|149	O75791	GRAP2	1	57	2	20	2	0	17
P19174|PLCG1|1|548|657	P19174	PLCG1	1	549	2	20	2	0	17
Q68CZ2|TNS3|1|1170|1282	Q68CZ2	TNS3	1	1174	5	23	2	0	14
Q8IZW8|TNS4|1|447|556	Q8IZW8	TNS4	1	451	5	23	2	0	14
Q06124|PTPN11|2|110|216	Q06124	PTPN11	2	120	11	38	2	1	1
Q7KZ85|SUPT6H|1|1325|1431	Q7KZ85	SUPT6H	1	1341	17	38	2	1	1
P15498|VAV1|1|669|765	P15498	VAV1	1	700	32	66	2	4	0
P29350|PTPN6|1|2|100	P29350	PTPN6	1	34	33	66	2	4	0
P40763|STAT3|1|580|670	P40763	STAT3	1	626	47	80	2	0	6
Q06187|BTK|1|279|377	Q06187	BTK	1	322	44	80	2	0	6
Q68CZ2|TNS3|1|1170|1282	Q68CZ2	TNS3	1	1224	55	91	2	0	11
P23458|JAK1|1|437|544	P23458	JAK1	1	493	57	91	2	0	11
P40763|STAT3|1|580|670	P40763	STAT3	1	631	52	103	2	3	0
P29597|TYK2|1|452|539	P29597	TYK2	1	504	53	103	2	3	0
P27986|PIK3R1|2|622|718	P27986	PIK3R1	2	674	53	108	2	2	0
P42229|STAT5A|1|587|700	P42229	STAT5A	1	644	58	108	2	2	0
P43403|ZAP70|2|161|254	P43403	ZAP70	2	217	57	110	2	2	1
P23458|JAK1|1|437|544	P23458	JAK1	1	504	68	110	2	2	1
Q08881|ITK|1|237|338	Q08881	ITK	1	303	67	123	2	0	2
Q13588|GRAP|1|58|154	Q13588	GRAP	1	117	60	123	2	0	2
P40763|STAT3|1|580|670	P40763	STAT3	1	642	63	133	2	2	0
P42224|STAT1|1|573|670	P42224	STAT1	1	636	64	133	2	2	0
O75791|GRAP2|1|56|149	O75791	GRAP2	1	121	66	137	2	1	2
P16333|NCK1|1|280|376	P16333	NCK1	1	345	66	137	2	1	2
P07947|YES1|1|156|255	P07947	YES1	1	235	80	143	2	0	5
O75791|GRAP2|1|56|149	O75791	GRAP2	1	127	72	143	2	0	5	SH3_domain
P43403|ZAP70|2|161|254	P43403	ZAP70	2	242	82	151	2	0	2
P51451|BLK|1|122|220	P51451	BLK	1	208	87	151	2	0	2
P15498|VAV1|1|669|765	P15498	VAV1	1	751	83	154	2	4	0
Q9UKW4|VAV3|1|670|766	Q9UKW4	VAV3	1	752	83	154	2	4	0
P42229|STAT5A|1|587|700	P42229	STAT5A	1	675	89	160	2	0	3
P51692|STAT5B|1|587|705	P51692	STAT5B	1	675	89	160	2	0	3
P15498|VAV1|1|669|765	P15498	VAV1	1	755	87	165	2	2	1
P52735|VAV2|1|671|767	P52735	VAV2	1	757	87	165	2	2	1
P42229|STAT5A|1|587|700	P42229	STAT5A	1	681	95	166	2	1	2
P51692|STAT5B|1|587|705	P51692	STAT5B	1	681	95	166	2	1	2
P42229|STAT5A|1|587|700	P42229	STAT5A	1	689	103	179	2	1	1
P51692|STAT5B|1|587|705	P51692	STAT5B	1	694	108	179	2	1	1
P07947|YES1|1|156|255	P07947	YES1	1	250	95	184	2	0	3
Q92569|PIK3R3|1|63|160	Q92569	PIK3R3	1	155	93	184	2	0	3
P43403|ZAP70|2|161|254	P43403	ZAP70	2	186	26	58	1	0	4	phospholipid_binding
P43403|ZAP70|2|161|254	P43403	ZAP70	2	193	33	65	1	3	0
Q92569|PIK3R3|2|356|452	Q92569	PIK3R3	2	388	33	67	1	3	0
P43403|ZAP70|2|161|254	P43403	ZAP70	2	206	46	81	1	0	7	phospholipid_binding
P43405|SYK|1|13|107	P43405	SYK	1	60	48	82	1	0	8
P29350|PTPN6|2|108|213	P29350	PTPN6	2	155	48	83	1	0	9
P06241|FYN|1|147|246	P06241	FYN	1	196	50	88	1	0	14
Q68CZ2|TNS3|1|1170|1282	Q68CZ2	TNS3	1	1225	56	92	1	0	10
Q08881|ITK|1|237|338	Q08881	ITK	1	296	60	107	1	3	0
P43403|ZAP70|2|161|254	P43403	ZAP70	2	220	60	122	1	0	3	SH2
Q68CZ2|TNS3|1|1170|1282	Q68CZ2	TNS3	1	1249	80	125	1	2	0
P42226|STAT6|1|517|632	P42226	STAT6	1	595	79	127	1	2	1
P42224|STAT1|1|573|670	P42224	STAT1	1	637	65	134	1	3	0
P43403|ZAP70|1|8|102	P43403	ZAP70	1	75	68	136	1	2	1
Q92835|INPP5D|1|3|101	Q92835	INPP5D	1	78	76	140	1	0	5
O60880|SH2D1A|1|4|102	O60880	SH2D1A	1	81	78	142	1	0	6
P42226|STAT6|1|517|632	P42226	STAT6	1	613	97	145	1	0	3
P07947|YES1|1|156|255	P07947	YES1	1	238	83	146	1	0	2
P42226|STAT6|1|517|632	P42226	STAT6	1	621	105	153	1	2	0
P27986|PIK3R1|1|331|428	P27986	PIK3R1	1	419	89	180	1	2	0
Q13094|LCP2|1|420|530	Q13094	LCP2	1	516	97	181	1	1	1
O75791|GRAP2|1|56|149	O75791	GRAP2	1	141	86	183	1	0	3
P42224|STAT1|1|573|670	P42224	STAT1	1	665	93	190	1	0	10
