## Supplemental Data 4 for "CoDIAC: A comprehensive approach for interaction analysis reveals novel insights into SH2 domain function and regulation"

### Sheet: A.Mutation_Report
header	Uniprot_ID	gene_name	SH2 number	protein_residue	feature_position	alignment_postion	number_mutations_at_position	number_conserved_ligand_residues_nearby	number_residues_from_conserved_ligand	domain_interaction	PTMs
P42224|STAT1|1|573|669	P42224	STAT1	1	637	65	134	4	3	0		Ubiquitination
O14508|SOCS2|1|46|155	O14508	SOCS2	1	115	70	134	4	3	0
P62993|GRB2|1|58|151	P62993	GRB2	1	121	64	134	4	3	0
Q7Z4S9|SH2D6|1|223|332	Q7Z4S9	SH2D6	1	295	73	134	4	3	0
Q06124|PTPN11|1|4|101	Q06124	PTPN11	1	70	67	137	4	1	2	PTP_cat
P40763|STAT3|1|580|669	P40763	STAT3	1	646	67	137	4	1	2
O14508|SOCS2|1|46|155	O14508	SOCS2	1	118	73	137	4	1	2
Q9NRF2|SH2B1|1|525|624	Q9NRF2	SH2B1	1	593	69	137	4	1	2
O60880|SH2D1A|1|4|101	O60880	SH2D1A	1	32	29	62	3	1	0
Q06187|BTK|1|279|376	Q06187	BTK	1	307	29	62	3	1	0
P27986|PIK3R1|2|622|717	P27986	PIK3R1	2	649	28	62	3	1	0
O60880|SH2D1A|1|4|101	O60880	SH2D1A	1	55	52	105	3	3	0
P20936|RASA1|2|349|440	P20936	RASA1	2	400	52	105	3	3	0
P12931|SRC|1|149|247	P12931	SRC	1	206	58	105	3	3	0
P20936|RASA1|2|349|440	P20936	RASA1	2	401	53	106	3	3	1
P51692|STAT5B|1|587|704	P51692	STAT5B	1	642	56	106	3	3	1
Q06124|PTPN11|1|4|101	Q06124	PTPN11	1	56	53	106	3	3	1
Q9NRF2|SH2B1|1|525|624	Q9NRF2	SH2B1	1	583	59	110	3	2	1	Phe_ZIP
Q06124|PTPN11|1|4|101	Q06124	PTPN11	1	60	57	110	3	2	1	PTP_cat
P16885|PLCG2|2|644|734	P16885	PLCG2	2	699	56	110	3	2	1
P52333|JAK3|1|373|462	P52333	JAK3	1	396	24	56	3	0	6
Q8WYP3|RIN2|1|97|189	Q8WYP3	RIN2	1	116	20	56	3	0	6
P51451|BLK|1|122|219	P51451	BLK	1	145	24	56	3	0	6
Q9UQQ2|SH2B3|1|362|461	Q9UQQ2	SH2B3	1	363	2	20	3	0	17	Phe_ZIP
Q9UKW4|VAV3|1|670|765	Q9UKW4	VAV3	1	671	2	20	3	0	17
P78314|SH3BP2|1|455|554	P78314	SH3BP2	1	456	2	20	3	0	17
Q06187|BTK|1|279|376	Q06187	BTK	1	334	56	104	2	4	0		Phosphotyrosine
P27986|PIK3R1|2|622|717	P27986	PIK3R1	2	670	49	104	2	4	0
P20936|RASA1|2|349|440	P20936	RASA1	2	402	54	107	2	3	0
Q14765|STAT4|1|569|646	Q14765	STAT4	1	623	55	107	2	3	0
Q06124|PTPN11|1|4|101	Q06124	PTPN11	1	61	58	111	2	1	0	PTP_cat
Q9NRF2|SH2B1|1|525|624	Q9NRF2	SH2B1	1	584	60	111	2	1	0
P16885|PLCG2|2|644|734	P16885	PLCG2	2	671	28	61	2	1	1
P20936|RASA1|1|179|271	P20936	RASA1	1	206	28	61	2	1	1
P52333|JAK3|1|373|462	P52333	JAK3	1	403	31	63	2	2	1
Q06124|PTPN11|2|110|215	Q06124	PTPN11	2	139	30	63	2	2	1
P16885|PLCG2|2|644|734	P16885	PLCG2	2	678	35	68	2	2	1
P78314|SH3BP2|1|455|554	P78314	SH3BP2	1	494	40	68	2	2	1
Q06187|BTK|1|279|376	Q06187	BTK	1	361	83	147	2	1	1		Phosphotyrosine
O60674|JAK2|1|397|486	O60674	JAK2	1	480	84	147	2	1	1
P16885|PLCG2|2|644|734	P16885	PLCG2	2	721	78	149	2	1	1
P40763|STAT3|1|580|669	P40763	STAT3	1	658	79	149	2	1	1
P27986|PIK3R1|2|622|717	P27986	PIK3R1	2	656	35	72	2	0	2
P15882|CHN1|1|47|125	P15882	CHN1	1	81	35	72	2	0	2
P06241|FYN|1|147|245	P06241	FYN	1	240	94	183	2	1	2
P42229|STAT5A|1|587|699	P42229	STAT5A	1	693	107	183	2	2	2
Q06124|PTPN11|1|4|101	Q06124	PTPN11	1	72	69	139	2	0	4	PTP_cat
P09769|FGR|1|142|240	P09769	FGR	1	217	76	139	2	0	4
P40763|STAT3|1|580|669	P40763	STAT3	1	600	21	46	2	0	5
Q8TB24|RIN3|1|61|157	Q8TB24	RIN3	1	79	19	46	2	0	5
P41240|CSK|1|80|170	P41240	CSK	1	122	43	79	2	0	5
Q7Z7G1|CLNK|1|307|418	Q7Z7G1	CLNK	1	352	46	79	2	0	5		Phosphotyrosine
P52333|JAK3|1|373|462	P52333	JAK3	1	451	79	142	2	0	6
P15498|VAV1|1|669|764	P15498	VAV1	1	739	71	142	2	0	6
Q08881|ITK|1|237|337	Q08881	ITK	1	335	99	186	2	0	5
Q63HR2|TNS2|1|1138|1246	Q63HR2	TNS2	1	1244	107	186	2	0	5
P52630|STAT2|1|570|666	P52630	STAT2	1	594	25	55	2	0	7
Q06124|PTPN11|2|110|215	Q06124	PTPN11	2	131	22	55	2	0	7		Ubiquitination
Q9ULZ2|STAP1|1|175|279	Q9ULZ2	STAP1	1	269	95	187	2	0	6
O15357|INPPL1|1|19|116	O15357	INPPL1	1	115	97	187	2	0	6
Q13588|GRAP|1|58|153	Q13588	GRAP	1	104	47	82	2	0	8
Q9H788|SH2D4A|1|345|439	Q9H788	SH2D4A	1	390	46	82	2	0	8
O60880|SH2D1A|1|4|101	O60880	SH2D1A	1	101	98	188	2	0	7
P16885|PLCG2|2|644|734	P16885	PLCG2	2	734	91	188	2	0	7
Q06187|BTK|1|279|376	Q06187	BTK	1	288	10	37	1	1	0
P43403|ZAP70|2|161|253	P43403	ZAP70	2	192	32	64	1	3	0
Q9UQQ2|SH2B3|1|362|461	Q9UQQ2	SH2B3	1	395	34	65	1	3	0
P12931|SRC|1|149|247	P12931	SRC	1	183	35	67	1	3	0		Phosphothreonine
P12931|SRC|1|149|247	P12931	SRC	1	188	40	74	1	1	0
Q06124|PTPN11|1|4|101	Q06124	PTPN11	1	52	49	102	1	2	0
P20936|RASA1|2|349|440	P20936	RASA1	2	398	50	103	1	3	0
Q9H3Y6|SRMS|1|118|211	Q9H3Y6	SRMS	1	173	56	108	1	2	0
Q13322|GRB10|1|491|588	Q13322	GRB10	1	553	63	125	1	2	0
P16885|PLCG2|2|644|734	P16885	PLCG2	2	707	64	135	1	3	0	C2_dom
O15524|SOCS1|1|77|173	O15524	SOCS1	1	154	78	148	1	1	0	SOCS_box
P40763|STAT3|1|580|669	P40763	STAT3	1	663	84	154	1	4	0
P42229|STAT5A|1|587|699	P42229	STAT5A	1	690	104	180	1	2
P00519|ABL1|1|125|216	P00519	ABL1	1	137	13	40	1	1	1
Q06124|PTPN11|1|4|101	Q06124	PTPN11	1	18	15	42	1	1	1
Q06124|PTPN11|1|4|101	Q06124	PTPN11	1	41	38	73	1	1	1
P27986|PIK3R1|2|622|717	P27986	PIK3R1	2	659	38	75	1	1	1
O15524|SOCS1|1|77|173	O15524	SOCS1	1	123	47	101	1	1	1
P40763|STAT3|1|580|669	P40763	STAT3	1	637	58	109	1	2	1
Q06124|PTPN11|1|4|101	Q06124	PTPN11	1	62	59	112	1	1	1	PTP_cat	Phosphotyrosine
O75815|BCAR3|1|152|252	O75815	BCAR3	1	210	59	124	1	1	1
O14508|SOCS2|1|46|155	O14508	SOCS2	1	117	72	136	1	2	1
P78314|SH3BP2|1|455|554	P78314	SH3BP2	1	542	88	152	1	2	0
P00519|ABL1|1|125|216	P00519	ABL1	1	136	12	39	1	1	2	Prot_kinase_dom
P42224|STAT1|1|573|669	P42224	STAT1	1	600	28	60	1	0	2
P51692|STAT5B|1|587|704	P51692	STAT5B	1	630	44	76	1	1	2
Q06124|PTPN11|1|4|101	Q06124	PTPN11	1	63	60	123	1	0	2	PTP_cat	Phosphotyrosine
Q06124|PTPN11|1|4|101	Q06124	PTPN11	1	79	76	146	1	0	2	PTP_cat
P00519|ABL1|1|125|216	P00519	ABL1	1	204	80	150	1	1	2
P16885|PLCG2|1|530|634	P16885	PLCG2	1	620	91	151	1	1	1
P06241|FYN|1|147|245	P06241	FYN	1	239	93	182	1	2	1
O60880|SH2D1A|1|4|101	O60880	SH2D1A	1	68	65	129	1	0	3
Q14765|STAT4|1|569|646	Q14765	STAT4	1	635	67	138	1	0	3
P20936|RASA1|2|349|440	P20936	RASA1	2	423	75	145	1	0	3
Q6ZV89|SH2D5|1|296|391	Q6ZV89	SH2D5	1	335	40	78	1	0	4
O00459|PIK3R2|1|328|424	O00459	PIK3R2	1	401	74	144	1	0	4
P20936|RASA1|2|349|440	P20936	RASA1	2	372	24	57	1	0	5
Q06124|PTPN11|1|4|101	Q06124	PTPN11	1	73	70	140	1	0	5	PTP_cat
Q06124|PTPN11|1|4|101	Q06124	PTPN11	1	76	73	143	1	0	5	PTP_cat
Q13882|PTK6|1|76|169	Q13882	PTK6	1	84	9	31	1	0	6	Prot_kinase_dom
O00459|PIK3R2|1|328|424	O00459	PIK3R2	1	373	46	81	1	0	7
P78314|SH3BP2|1|455|554	P78314	SH3BP2	1	477	23	50	1	0	9
Q8WYP3|RIN2|1|97|189	Q8WYP3	RIN2	1	143	47	91	1	0	11
P40763|STAT3|1|580|669	P40763	STAT3	1	582	3	23	1	0	14
P16885|PLCG2|2|644|734	P16885	PLCG2	2	647	4	22	1	0	15		Phosphotyrosine
Q92529|SHC3|1|497|589	Q92529	SHC3	1	497	1	19	1	0	18
P42226|STAT6|1|517|631	P42226	STAT6	1	519	3	3	1	0	34	STAT_linker

### Sheet: B.Mutation_classification
		Non-Conservative missense mutation : change of physiochemical property by the substituted residue
		Type 1: Subsitutions between Charged groups (positive to negative or vice versa)
		Type 2: Substituions between Polarity (polar to non-polar or vice versa)
		Type 3: Substitutions between Polarity and Charge (polar to charged; non-polar to charge or vice versa)
	Gene	Mutation (mutant position is protein residue position)	Type of non-conservative missense mutation
	Ligand contact Overlap
	SOCS2	LYS115ALALA	3
	SRC	CYS188ALA, C188SER	2
	SRC	THR183VAL	2
	SRC	LYS206LEU	3
	RASA1	LYS400GLY	3
	RASA1	ARG398LEU	3
	PIK3R1	CYS670LEU	2
	PIK3R1	ARG649TRP	3
	GRB2	TRP121GLY	2
	SH2B1	GLU584ALA	3
	SOCS1	TYR154HIS	3
	SH2D1A	ARG32THR	3
	SH2D1A	ARG55LEU	3
	STAT3	THR663ILE	2
	STAT1	LYS637GLU	1
	ZAP70	ARG192TRP	3
	BTK	ARG288TRP	3
	BTK	ARG307GLY	3
	STAT4	HIS623TYR	3
	GRB10	THR553LYS	3
	SRMS	MET173THR, MET173LEU, MET173VAL	2
	STAT5A	ALA690THR	2
	SH2B3	GLU395LYS	1
	PTPN11	THR52ILE	2
	Domain-Domain contact Overlap
	PTPN11	GLU76LYS, GLU76VAL, GLU76GLY, GLU76ALA	1
	PTPN11	GLY60ALA, GLY60ASP	2, 3
	PTPN11	ALA72SER, ALA72GLY	2
	PTPN11	THR73ILE	2
	PTPN11	GLN79ARG	3
	PTPN11	TYR62ASP	3
	SH2B1	GLU583ALA	3
	SOCS1	TYR154HIS	3
	ABL1	THR136MET	2
	STAT6	ASP519HIS	1
	SH2B3	PRO363SER, PRO363ARG, PRO363LEU	2
	PTK6	SER84PHE, SER84ALA	2
	PTM Overlap
	SRC	THR183VAL	2
	PTPN11	TYR62ASP	3
	STAT1	LYS637GLU	1
	CLNK	TYR352HIS	3
